# COVID-19 ORF3a Viroporin Influenced Common and Unique Cellular Signalling Cascades in Lung, Heart and Brain Choroid Plexus Organoids with Additional Enriched MicroRNA Network Analyses for Lung and Brain Tissues

**DOI:** 10.1101/2023.09.20.558551

**Authors:** Soura Chakraborty, Shrabonti Chatterjee, Subhashree Mardi, Joydeep Mahata, Suneel Kateriya, Pradeep Punnakkal, Gireesh Anirudhan

## Abstract

Tissue specific implications of SARS-CoV-2 encoded accessory proteins are not fully understood. SARS-CoV-2 infection can severely affect three major organs – the heart, lung, and brain. We analysed SARS-CoV-2 ORF3a interacting host proteins in these three major organs. Further we identified common and unique interacting host proteins, their targeting miRNAs (lung and brain), and delineated associated biological processes reanalysing RNA-seq data from the brain (COVID-19 infected/uninfected Choroid Plexus Organoids study), lung tissue from COVID-19 patients/healthy subjects, and cardiomyocyte cells based transcriptomics analyses. Our *in silico* studies showed ORF3a interacting proteins could vary depending upon tissues. Number of unique ORF3a interacting proteins in brain, lung and heart were 10, 7 and 1 respectively. Though common pathways influenced by SARS-CoV-2 infection were more, unique 21 brain and 7 heart pathways were found. One unique pathway for heart was negative regulation of calcium ion transport. Reported observations of COVID-19 patients with the history of hypertension taking calcium channel blockers (CCBs) or dihydorpyridine CCBs had elevated rate of intubation or increased rate of intubation/death respectively. Also likelihood of hospitalization of chronic CCB users with COVID-19 was more in comparison to long term Angiotensin Converting Enzyme inhibitors/Angiotensin Receptor Blockers users. Further studies are necessary to confirm this. miRNA analysis of ORF3a interacting proteins in brain and lung revealed, 2 of 37 brain miRNAs and 1 of 25 lung miRNAs with high degree and betweenness indicating their significance as hubs in the interaction network. Our study could help in identifying potential tissue specific COVID-19 drug/drug repurposing targets.
