## Supplementary Data 2: For Hub genes for "COVID-19 ORF3a Viroporin Influenced Common and Unique Cellular Signalling Cascades in Lung, Heart and Brain Choroid Plexus Organoids with Additional Enriched MicroRNA Network Analyses for Lung and Brain Tissues"

### Sheet: MCC
Top 10 in network STRING network ranked by MCC method
Rank	Name	Score
1	9606.ENSP00000277541	1533	NOTCH1
2	9606.ENSP00000407586	1518	HRAS
3	9606.ENSP00000264657	1410	STAT3
4	9606.ENSP00000405330	1204	ESR1
5	9606.ENSP00000457421	906	PECAM1
6	9606.ENSP00000446007	848	VIM
7	9606.ENSP00000357643	840	MK167
8	9606.ENSP00000263967	542	PIK3CA
9	9606.ENSP00000378974	504	MAPK8
10	9606.ENSP00000335193	409	VPS39

### Sheet: Bottleneck
Top 10 in network STRING network_MCC_top10_with_neighbors_ranked by BottleNeck method
Rank	Name	Score
1	9606.ENSP00000277541	15	NOTCH1
2	9606.ENSP00000407586	11	HRAS
3	9606.ENSP00000263967	8	PIK3CA
4	9606.ENSP00000333298	7	LAMP1
5	9606.ENSP00000405330	6	ESR1
6	9606.ENSP00000378974	5	MAPK8
6	9606.ENSP00000171111	5	KEAP1
8	9606.ENSP00000362924	4	GSN
9	9606.ENSP00000269321	3	ARHGDIA
9	9606.ENSP00000361930	3	YWHAB

### Sheet: EcCentricity
Top 10 in network STRING network_MCC_top10_with_neighbors_ ranked by EcCentricity method
Rank	Name	Score
1	9606.ENSP00000284981	0.333333	VDAC1
1	9606.ENSP00000356042	0.333333	ESR1
1	9606.ENSP00000378974	0.333333	MAPK8
1	9606.ENSP00000171111	0.333333	BID
1	9606.ENSP00000318822	0.333333	EZR
1	9606.ENSP00000405330	0.333333	KEAP1
1	9606.ENSP00000374455	0.333333	APP
1	9606.ENSP00000337261	0.333333	BCAR1
1	9606.ENSP00000265333	0.333333	ARHGEF1
1	9606.ENSP00000391669	0.333333	SQSTM1
