## Supplementary Data 5: ORF3a related all DEGs biological pathways for "COVID-19 ORF3a Viroporin Influenced Common and Unique Cellular Signalling Cascades in Lung, Heart and Brain Choroid Plexus Organoids with Additional Enriched MicroRNA Network Analyses for Lung and Brain Tissues"

### Sheet: Significant ORF3A_BP_BRAIN
	ID	Description	GeneRatio	BgRatio	pvalue	p.adjust	qvalue	geneID	Count
GO:0016236	GO:0016236	macroautophagy	18/195	311/18862	4.13e-09	1.39e-05	1.13e-05	HMOX1/CDK5/STX17/VDAC1/TSG101/LRSAM1/MAPK8/PRKAA1/PIK3CA/PIP4K2C/PIP4K2B/PIP4K2A/CHMP6/SMG1/TEX264/SQSTM1/CHMP4A/UVRAG	18
GO:0016241	GO:0016241	regulation of macroautophagy	13/195	160/18862	1.2e-08	2.02e-05	1.64e-05	HMOX1/CDK5/VDAC1/LRSAM1/MAPK8/PRKAA1/PIK3CA/PIP4K2C/PIP4K2B/PIP4K2A/SMG1/CHMP4A/UVRAG	13
GO:0016050	GO:0016050	vesicle organization	17/195	339/18862	9.23e-08	0.000103639	8.39e-05	VPS39/VPS11/SNX3/STX17/CUL3/TSG101/TGFBRAP1/RILP/PIP4K2B/PIP4K2A/CHMP6/STX1A/SQSTM1/VTI1B/CHMP4A/UVRAG/VAV3	17
GO:0006906	GO:0006906	vesicle fusion	10/195	104/18862	1.24e-07	0.000104808	8.48e-05	VPS39/VPS11/STX17/TGFBRAP1/PIP4K2B/PIP4K2A/STX1A/VTI1B/UVRAG/VAV3	10
GO:0090174	GO:0090174	organelle membrane fusion	10/195	110/18862	2.12e-07	0.000142791	0.000115596	VPS39/VPS11/STX17/TGFBRAP1/PIP4K2B/PIP4K2A/STX1A/VTI1B/UVRAG/VAV3	10
GO:1902115	GO:1902115	regulation of organelle assembly	12/195	187/18862	5.84e-07	0.000328006	0.000265537	VPS11/TSG101/LRSAM1/EZR/GSN/PRKAA1/CAV3/PIP4K2C/PIP4K2B/PIP4K2A/RBM14/CHMP4A	12
GO:0010506	GO:0010506	regulation of autophagy	15/195	328/18862	1.72e-06	0.000759009	0.000614454	HMOX1/STAT3/CDK5/VDAC1/LRSAM1/MAPK8/PRKAA1/PIK3CA/PIP4K2C/PIP4K2B/PIP4K2A/SMG1/WDR6/CHMP4A/UVRAG	15
GO:0061025	GO:0061025	membrane fusion	11/195	172/18862	1.8e-06	0.000759009	0.000614454	VPS39/VPS11/YKT6/STX17/TGFBRAP1/PIP4K2B/PIP4K2A/STX1A/VTI1B/UVRAG/VAV3	11
GO:0048284	GO:0048284	organelle fusion	10/195	145/18862	2.73e-06	0.000831759	0.000673349	VPS39/VPS11/STX17/TGFBRAP1/PIP4K2B/PIP4K2A/STX1A/VTI1B/UVRAG/VAV3	10
GO:0016239	GO:0016239	positive regulation of macroautophagy	7/195	60/18862	2.75e-06	0.000831759	0.000673349	HMOX1/VDAC1/LRSAM1/PIP4K2C/PIP4K2B/PIP4K2A/UVRAG	7
GO:0010256	GO:0010256	endomembrane system organization	18/195	482/18862	2.82e-06	0.000831759	0.000673349	VPS11/SUN2/SNX3/STX17/PLSCR1/TSG101/RILP/GSN/SYNE1/CAV3/CHMP6/EMD/TMEM43/JAGN1/SQSTM1/BLZF1/CHMP4A/CAMSAP3	18
GO:0022406	GO:0022406	membrane docking	11/195	181/18862	2.96e-06	0.000831759	0.000673349	VPS11/YKT6/SNX3/STX17/TCTN2/TCTN3/TCTN1/EZR/STX1A/VTI1B/TMEM216	11
GO:2000786	GO:2000786	positive regulation of autophagosome assembly	4/195	11/18862	3.45e-06	0.000895041	0.000724579	LRSAM1/PIP4K2C/PIP4K2B/PIP4K2A	4
GO:0044090	GO:0044090	positive regulation of vacuole organization	4/195	13/18862	7.36e-06	0.00168584	0.00136477	LRSAM1/PIP4K2C/PIP4K2B/PIP4K2A	4
GO:0031648	GO:0031648	protein destabilization	6/195	46/18862	7.51e-06	0.00168584	0.00136477	CUL3/ISOC2/GSN/DERL1/BTRC/FBXW11	6
GO:0035967	GO:0035967	cellular response to topologically incorrect protein	10/195	168/18862	1.01e-05	0.0020242	0.00163869	CREB3/CUL3/TMBIM6/CANX/FKBP14/PDIA6/DERL1/SYVN1/SRPRB/UBE2W	10
GO:0035966	GO:0035966	response to topologically incorrect protein	11/195	206/18862	1.02e-05	0.0020242	0.00163869	CREB3/CUL3/TMBIM6/CANX/FKBP14/PDIA6/DERL1/SYVN1/SRPRB/UBE2W/UBE2J2	11
GO:0031532	GO:0031532	actin cytoskeleton reorganization	8/195	103/18862	1.16e-05	0.00217399	0.00175995	CDK5/BCAR1/EZR/GSN/HRAS/TJP1/ARHGDIA/PARVA	8
GO:1903829	GO:1903829	positive regulation of cellular protein localization	13/195	295/18862	1.28e-05	0.00223079	0.00180593	VPS11/NECAB2/CDK5/BID/TSG101/EZR/HRAS/MAPK8/PRKAA1/YWHAB/SQSTM1/SMO/UBE2J2	13
GO:0051348	GO:0051348	negative regulation of transferase activity	13/195	296/18862	1.32e-05	0.00223079	0.00180593	MACROH2A1/DUSP3/TSG101/SPRED1/CAV3/PIP4K2C/PIP4K2B/PIP4K2A/CHMP6/YWHAB/TERF1/POT1/PARVA	13
GO:0052126	GO:0052126	movement in host environment	10/195	175/18862	1.45e-05	0.00231926	0.00187755	SNX3/SLC10A1/PLSCR1/LAMP1/TSG101/TRIM32/GSN/PVR/SLC1A5/UVRAG	10
GO:0019058	GO:0019058	viral life cycle	14/195	348/18862	1.65e-05	0.0023747	0.00192243	SNX3/SLC10A1/NOTCH1/PLSCR1/LAMP1/TSG101/LRSAM1/TRIM32/GSN/CHMP6/PVR/SLC1A5/CHMP4A/UVRAG	14
GO:0090316	GO:0090316	positive regulation of intracellular protein transport	10/195	179/18862	1.76e-05	0.0023747	0.00192243	VPS11/CDK5/BID/HRAS/MAPK8/PRKAA1/EMD/YWHAB/SMO/UBE2J2	10
GO:0032388	GO:0032388	positive regulation of intracellular transport	11/195	219/18862	1.81e-05	0.0023747	0.00192243	VPS11/CDK5/BID/EZR/HRAS/MAPK8/PRKAA1/EMD/YWHAB/SMO/UBE2J2	11
GO:0051701	GO:0051701	biological process involved in interaction with host	11/195	219/18862	1.81e-05	0.0023747	0.00192243	SNX3/SLC10A1/PLSCR1/LAMP1/TSG101/TRIM32/SCRIB/GSN/PVR/SLC1A5/UVRAG	11
GO:0009896	GO:0009896	positive regulation of catabolic process	16/195	450/18862	1.89e-05	0.0023747	0.00192243	HMOX1/VPS11/VDAC1/LRSAM1/TRIM32/EZR/RILP/APP/PRKAA1/CAV3/PIP4K2C/PIP4K2B/PIP4K2A/DISC1/ABHD5/UVRAG	16
GO:0007032	GO:0007032	endosome organization	7/195	80/18862	1.9e-05	0.0023747	0.00192243	VPS11/SNX3/TSG101/RILP/CHMP6/SQSTM1/CHMP4A	7
GO:0048638	GO:0048638	regulation of developmental growth	13/195	319/18862	2.91e-05	0.00339962	0.00275216	CDK5/PIN1/DRD2/NOTCH1/SEMA7A/EZR/FGFR3/APP/CAV3/PIK3CA/DISC1/SGPL1/SMO	13
GO:1903749	GO:1903749	positive regulation of establishment of protein localization to mitochondrion	6/195	58/18862	2.93e-05	0.00339962	0.00275216	VPS11/BID/MAPK8/PRKAA1/YWHAB/UBE2J2	6
GO:0007034	GO:0007034	vacuolar transport	9/195	153/18862	3.1e-05	0.00348653	0.00282251	VPS39/VPS11/LAMP1/TSG101/TGFBRAP1/RILP/CHMP6/VTI1B/CHMP4A	9
GO:1905475	GO:1905475	regulation of protein localization to membrane	10/195	194/18862	3.51e-05	0.00363254	0.00294072	NECAB2/CDK5/BID/EZR/GSN/HRAS/MAPK8/YWHAB/SQSTM1/VTI1B	10
GO:0010508	GO:0010508	positive regulation of autophagy	8/195	120/18862	3.54e-05	0.00363254	0.00294072	HMOX1/VDAC1/LRSAM1/PRKAA1/PIP4K2C/PIP4K2B/PIP4K2A/UVRAG	8
GO:0040014	GO:0040014	regulation of multicellular organism growth	6/195	60/18862	3.56e-05	0.00363254	0.00294072	DRD2/EZR/APP/PIK3CA/SGPL1/SMO	6
GO:0070936	GO:0070936	protein K48-linked ubiquitination	6/195	61/18862	3.91e-05	0.00387699	0.00313861	TRIM32/UBE2K/CUL1/SKP1/SYVN1/BTRC	6
GO:0016197	GO:0016197	endosomal transport	11/195	242/18862	4.54e-05	0.00430413	0.0034844	VPS39/YKT6/SNX3/RAB9A/TSG101/RILP/SCRIB/CHMP6/SQSTM1/VTI1B/CHMP4A	11
GO:0045185	GO:0045185	maintenance of protein location	7/195	92/18862	4.73e-05	0.00430413	0.0034844	SUN2/CDK5/GSN/SYNE1/SKP1/YWHAB/PKD2	7
GO:0031331	GO:0031331	positive regulation of cellular catabolic process	14/195	384/18862	4.85e-05	0.00430413	0.0034844	HMOX1/VPS11/VDAC1/LRSAM1/EZR/APP/PRKAA1/CAV3/PIP4K2C/PIP4K2B/PIP4K2A/DISC1/ABHD5/UVRAG	14
GO:2000785	GO:2000785	regulation of autophagosome assembly	5/195	39/18862	4.85e-05	0.00430413	0.0034844	LRSAM1/PIP4K2C/PIP4K2B/PIP4K2A/CHMP4A	5
GO:0000209	GO:0000209	protein polyubiquitination	13/195	337/18862	5.11e-05	0.004416	0.00357497	CBFB/CUL3/LRSAM1/TRIM32/UBE2K/CUL1/SKP1/SYVN1/UBE2W/UBE2J2/BTRC/FBXW11/FBXL4	13
GO:1905477	GO:1905477	positive regulation of protein localization to membrane	8/195	127/18862	5.3e-05	0.004416	0.00357497	NECAB2/CDK5/BID/EZR/HRAS/MAPK8/YWHAB/SQSTM1	8
GO:0050852	GO:0050852	T cell receptor signaling pathway	10/195	204/18862	5.37e-05	0.004416	0.00357497	EIF2B1/DUSP3/BCAR1/EZR/HRAS/PIK3CA/CUL1/SKP1/BTRC/FBXW11	10
GO:0002052	GO:0002052	positive regulation of neuroblast proliferation	4/195	21/18862	5.78e-05	0.00460413	0.00372727	DRD2/NOTCH1/DISC1/SMO	4
GO:0016482	GO:0016482	cytosolic transport	9/195	166/18862	5.88e-05	0.00460413	0.00372727	VPS11/YKT6/SNX3/LAMP1/RAB9A/EZR/RILP/PIP4K2A/VTI1B	9
GO:0031647	GO:0031647	regulation of protein stability	12/195	295/18862	6.02e-05	0.00460825	0.0037306	VPS11/PIN1/CUL3/LAMP1/ISOC2/GSN/DERL1/SYVN1/SMO/PARVA/BTRC/FBXW11	12
GO:0070372	GO:0070372	regulation of ERK1 and ERK2 cascade	12/195	301/18862	7.3e-05	0.00546198	0.00442174	NECAB2/PIN1/DUSP3/DRD2/NOTCH1/SEMA7A/EZR/FGFR3/HRAS/SPRED1/APP/P2RY6	12
GO:0032386	GO:0032386	regulation of intracellular transport	13/195	350/18862	7.51e-05	0.00549815	0.00445101	VPS11/CDK5/SNX3/BID/LAMP1/EZR/HRAS/MAPK8/PRKAA1/EMD/YWHAB/SMO/UBE2J2	13
GO:0140056	GO:0140056	organelle localization by membrane tethering	9/195	172/18862	7.73e-05	0.00554197	0.00448649	VPS11/YKT6/STX17/TCTN2/TCTN3/TCTN1/STX1A/VTI1B/TMEM216	9
GO:0051457	GO:0051457	maintenance of protein location in nucleus	4/195	23/18862	8.41e-05	0.00590174	0.00477775	SUN2/CDK5/SYNE1/SKP1	4
GO:1903747	GO:1903747	regulation of establishment of protein localization to mitochondrion	6/195	72/18862	0.000100209	0.00682876	0.00552821	VPS11/BID/MAPK8/PRKAA1/YWHAB/UBE2J2	6
GO:0051222	GO:0051222	positive regulation of protein transport	12/195	312/18862	0.000102511	0.00682876	0.00552821	VPS11/CDK5/BID/TSG101/EZR/HRAS/MAPK8/PRKAA1/EMD/YWHAB/SMO/UBE2J2	12
GO:0048732	GO:0048732	gland development	14/195	413/18862	0.000105243	0.00682876	0.00552821	HMOX1/ZDHHC21/DRD2/NOTCH1/CUL3/SCRIB/HRAS/CAV3/PIK3CA/ESR1/PKD2/EDA/SMO/BTRC	14
GO:0046718	GO:0046718	viral entry into host cell	8/195	140/18862	0.000105401	0.00682876	0.00552821	SNX3/SLC10A1/PLSCR1/LAMP1/GSN/PVR/SLC1A5/UVRAG	8
GO:0033673	GO:0033673	negative regulation of kinase activity	11/195	267/18862	0.000109362	0.00695171	0.00562774	MACROH2A1/DUSP3/TSG101/SPRED1/CAV3/PIP4K2C/PIP4K2B/PIP4K2A/CHMP6/YWHAB/PARVA	11
GO:0045089	GO:0045089	positive regulation of innate immune response	10/195	223/18862	0.000112749	0.00703431	0.00569461	PLSCR1/LAMP1/UBE2K/HRAS/CUL1/RBM14/SKP1/PVR/BTRC/FBXW11	10
GO:0070371	GO:0070371	ERK1 and ERK2 cascade	12/195	320/18862	0.000130004	0.00796334	0.00644671	NECAB2/PIN1/DUSP3/DRD2/NOTCH1/SEMA7A/EZR/FGFR3/HRAS/SPRED1/APP/P2RY6	12
GO:0044088	GO:0044088	regulation of vacuole organization	5/195	48/18862	0.000133909	0.0079688	0.00645113	LRSAM1/PIP4K2C/PIP4K2B/PIP4K2A/CHMP4A	5
GO:0006986	GO:0006986	response to unfolded protein	9/195	185/18862	0.000134824	0.0079688	0.00645113	CREB3/TMBIM6/CANX/FKBP14/PDIA6/DERL1/SYVN1/SRPRB/UBE2J2	9
GO:0046755	GO:0046755	viral budding	4/195	26/18862	0.00013856	0.00804842	0.00651559	TSG101/LRSAM1/CHMP6/CHMP4A	4
GO:0050851	GO:0050851	antigen receptor-mediated signaling pathway	12/195	323/18862	0.000141832	0.00809886	0.00655642	EIF2B1/DUSP3/CBFB/BCAR1/EZR/HRAS/PIK3CA/CUL1/SKP1/VAV3/BTRC/FBXW11	12
GO:0022612	GO:0022612	gland morphogenesis	7/195	111/18862	0.000155459	0.00872901	0.00706656	NOTCH1/CUL3/SCRIB/CAV3/ESR1/EDA/BTRC	7
GO:0034620	GO:0034620	cellular response to unfolded protein	8/195	149/18862	0.000162366	0.00874858	0.0070824	CREB3/TMBIM6/CANX/FKBP14/PDIA6/DERL1/SYVN1/SRPRB	8
GO:0022029	GO:0022029	telencephalon cell migration	5/195	50/18862	0.00016295	0.00874858	0.0070824	SUN2/CDK5/DRD2/DISC1/ARL13B	5
GO:1904951	GO:1904951	positive regulation of establishment of protein localization	12/195	328/18862	0.000163598	0.00874858	0.0070824	VPS11/CDK5/BID/TSG101/EZR/HRAS/MAPK8/PRKAA1/EMD/YWHAB/SMO/UBE2J2	12
GO:0060603	GO:0060603	mammary gland duct morphogenesis	4/195	28/18862	0.000186725	0.00982932	0.00795731	SCRIB/CAV3/ESR1/BTRC	4
GO:0051051	GO:0051051	negative regulation of transport	14/195	438/18862	0.00019385	0.00994234	0.00804881	HMOX1/NECAB2/CDK5/SNX3/DRD2/NOTCH1/PLSCR1/TMBIM6/VDAC1/LRSAM1/CAV3/SH3GL3/PKD2/JAGN1	14
GO:0044409	GO:0044409	entry into host	8/195	153/18862	0.000194774	0.00994234	0.00804881	SNX3/SLC10A1/PLSCR1/LAMP1/GSN/PVR/SLC1A5/UVRAG	8
GO:0043393	GO:0043393	regulation of protein binding	9/195	196/18862	0.000208086	0.0104575	0.00846583	CDK5/PIN1/TMBIM6/MARK3/APP/MAPK8/DISC1/DERL1/TFIP11	9
GO:0008333	GO:0008333	endosome to lysosome transport	5/195	53/18862	0.000215241	0.0104575	0.00846583	VPS39/VPS11/TSG101/TGFBRAP1/RILP	5
GO:0021885	GO:0021885	forebrain cell migration	5/195	53/18862	0.000215241	0.0104575	0.00846583	SUN2/CDK5/DRD2/DISC1/ARL13B	5
GO:0010507	GO:0010507	negative regulation of autophagy	6/195	83/18862	0.000220386	0.0104575	0.00846583	HMOX1/STAT3/PIK3CA/SMG1/WDR6/CHMP4A	6
GO:1901019	GO:1901019	regulation of calcium ion transmembrane transporter activity	6/195	83/18862	0.000220386	0.0104575	0.00846583	CDK5/DRD2/CAV3/PKD2/P2RY6/STIM2	6
GO:1905515	GO:1905515	non-motile cilium assembly	5/195	54/18862	0.000235233	0.0110069	0.00891064	TMEM17/DISC1/ARL13B/TMEM80/TMEM216	5
GO:0033157	GO:0033157	regulation of intracellular protein transport	10/195	248/18862	0.000266843	0.0122003	0.00987673	VPS11/CDK5/BID/HRAS/MAPK8/PRKAA1/EMD/YWHAB/SMO/UBE2J2	10
GO:0034976	GO:0034976	response to endoplasmic reticulum stress	11/195	296/18862	0.000267979	0.0122003	0.00987673	CREB3/TMBIM6/CANX/ECPAS/UBE2K/FKBP14/PDIA6/DERL1/SYVN1/SRPRB/UBE2J2	11

### Sheet: Significant ORF3A_BP_HEART
	ID	Description	GeneRatio	BgRatio	pvalue	p.adjust	qvalue	geneID	Count
GO:0016236	GO:0016236	macroautophagy	16/172	311/18862	2.74e-08	8.81e-05	7.3e-05	HMOX1/STX17/VDAC1/TSG101/MAPK8/PRKAA1/PIK3CA/PIP4K2C/PIP4K2B/PIP4K2A/CHMP6/SMG1/TEX264/SQSTM1/CHMP4A/UVRAG	16
GO:0016050	GO:0016050	vesicle organization	16/172	339/18862	9.02e-08	0.000145126	0.000120256	VPS39/VPS11/SNX3/STX17/CUL3/TSG101/TGFBRAP1/RILP/PIP4K2B/PIP4K2A/CHMP6/STX1A/SQSTM1/CHMP4A/UVRAG/VAV3	16
GO:0016241	GO:0016241	regulation of macroautophagy	11/172	160/18862	2.52e-07	0.000270824	0.000224414	HMOX1/VDAC1/MAPK8/PRKAA1/PIK3CA/PIP4K2C/PIP4K2B/PIP4K2A/SMG1/CHMP4A/UVRAG	11
GO:0006906	GO:0006906	vesicle fusion	9/172	104/18862	4.62e-07	0.000372123	0.000308353	VPS39/VPS11/STX17/TGFBRAP1/PIP4K2B/PIP4K2A/STX1A/UVRAG/VAV3	9
GO:0090174	GO:0090174	organelle membrane fusion	9/172	110/18862	7.46e-07	0.000480164	0.00039788	VPS39/VPS11/STX17/TGFBRAP1/PIP4K2B/PIP4K2A/STX1A/UVRAG/VAV3	9
GO:1902115	GO:1902115	regulation of organelle assembly	11/172	187/18862	1.2e-06	0.000641337	0.000531433	VPS11/TSG101/EZR/GSN/PRKAA1/CAV3/PIP4K2C/PIP4K2B/PIP4K2A/RBM14/CHMP4A	11
GO:0031648	GO:0031648	protein destabilization	6/172	46/18862	3.65e-06	0.00165287	0.00136962	CUL3/ISOC2/GSN/DERL1/BTRC/FBXW11	6
GO:0061025	GO:0061025	membrane fusion	10/172	172/18862	4.11e-06	0.00165287	0.00136962	VPS39/VPS11/YKT6/STX17/TGFBRAP1/PIP4K2B/PIP4K2A/STX1A/UVRAG/VAV3	10
GO:0052126	GO:0052126	movement in host environment	10/172	175/18862	4.79e-06	0.00171406	0.00142033	SNX3/SLC10A1/PLSCR1/LAMP1/TSG101/TRIM32/GSN/PVR/SLC1A5/UVRAG	10
GO:0051701	GO:0051701	biological process involved in interaction with host	11/172	219/18862	5.53e-06	0.00177931	0.0014744	SNX3/SLC10A1/PLSCR1/LAMP1/TSG101/TRIM32/SCRIB/GSN/PVR/SLC1A5/UVRAG	11
GO:0022406	GO:0022406	membrane docking	10/172	181/18862	6.46e-06	0.00189134	0.00156723	VPS11/YKT6/SNX3/STX17/TCTN2/TCTN3/TCTN1/EZR/STX1A/TMEM216	10
GO:0048284	GO:0048284	organelle fusion	9/172	145/18862	7.42e-06	0.00198927	0.00164838	VPS39/VPS11/STX17/TGFBRAP1/PIP4K2B/PIP4K2A/STX1A/UVRAG/VAV3	9
GO:0007032	GO:0007032	endosome organization	7/172	80/18862	8.42e-06	0.00208513	0.0017278	VPS11/SNX3/TSG101/RILP/CHMP6/SQSTM1/CHMP4A	7
GO:0010256	GO:0010256	endomembrane system organization	16/172	482/18862	9.09e-06	0.00208947	0.0017314	VPS11/SUN2/SNX3/STX17/PLSCR1/TSG101/RILP/GSN/SYNE1/CAV3/CHMP6/EMD/TMEM43/JAGN1/SQSTM1/CHMP4A	16
GO:0010506	GO:0010506	regulation of autophagy	13/172	328/18862	1.02e-05	0.00219671	0.00182026	HMOX1/STAT3/VDAC1/MAPK8/PRKAA1/PIK3CA/PIP4K2C/PIP4K2B/PIP4K2A/SMG1/WDR6/CHMP4A/UVRAG	13
GO:0016239	GO:0016239	positive regulation of macroautophagy	6/172	60/18862	1.75e-05	0.00310837	0.0025757	HMOX1/VDAC1/PIP4K2C/PIP4K2B/PIP4K2A/UVRAG	6
GO:0040014	GO:0040014	regulation of multicellular organism growth	6/172	60/18862	1.75e-05	0.00310837	0.0025757	DRD2/EZR/APP/PIK3CA/SGPL1/SMO	6
GO:0051348	GO:0051348	negative regulation of transferase activity	12/172	296/18862	1.81e-05	0.00310837	0.0025757	DUSP3/TSG101/SPRED1/CAV3/PIP4K2C/PIP4K2B/PIP4K2A/CHMP6/YWHAB/TERF1/POT1/PARVA	12
GO:0019058	GO:0019058	viral life cycle	13/172	348/18862	1.91e-05	0.00310837	0.0025757	SNX3/SLC10A1/NOTCH1/PLSCR1/LAMP1/TSG101/TRIM32/GSN/CHMP6/PVR/SLC1A5/CHMP4A/UVRAG	13
GO:0070936	GO:0070936	protein K48-linked ubiquitination	6/172	61/18862	1.93e-05	0.00310837	0.0025757	TRIM32/UBE2K/CUL1/SKP1/SYVN1/BTRC	6
GO:0035967	GO:0035967	cellular response to topologically incorrect protein	9/172	168/18862	2.42e-05	0.00370576	0.00307071	CREB3/CUL3/TMBIM6/CANX/FKBP14/PDIA6/DERL1/SYVN1/SRPRB	9
GO:0051403	GO:0051403	stress-activated MAPK cascade	11/172	261/18862	2.86e-05	0.00418021	0.00346386	DUSP3/EZR/HRAS/APP/MAPK8/CAV3/CUL1/SKP1/PTGER4/BTRC/FBXW11	11
GO:0002052	GO:0002052	positive regulation of neuroblast proliferation	4/172	21/18862	3.54e-05	0.00495458	0.00410553	DRD2/NOTCH1/DISC1/SMO	4
GO:0045089	GO:0045089	positive regulation of innate immune response	10/172	223/18862	3.94e-05	0.00525359	0.0043533	PLSCR1/LAMP1/UBE2K/HRAS/CUL1/RBM14/SKP1/PVR/BTRC/FBXW11	10
GO:0050851	GO:0050851	antigen receptor-mediated signaling pathway	12/172	323/18862	4.25e-05	0.00525359	0.0043533	DUSP3/CBFB/BCAR1/EZR/HRAS/PIK3CA/CUL1/SKP1/CD79A/VAV3/BTRC/FBXW11	12
GO:0046718	GO:0046718	viral entry into host cell	8/172	140/18862	4.37e-05	0.00525359	0.0043533	SNX3/SLC10A1/PLSCR1/LAMP1/GSN/PVR/SLC1A5/UVRAG	8
GO:0031532	GO:0031532	actin cytoskeleton reorganization	7/172	103/18862	4.41e-05	0.00525359	0.0043533	BCAR1/EZR/GSN/HRAS/TJP1/ARHGDIA/PARVA	7
GO:0031098	GO:0031098	stress-activated protein kinase signaling cascade	11/172	276/18862	4.75e-05	0.00546431	0.0045279	DUSP3/EZR/HRAS/APP/MAPK8/CAV3/CUL1/SKP1/PTGER4/BTRC/FBXW11	11
GO:0009896	GO:0009896	positive regulation of catabolic process	14/172	450/18862	6.78e-05	0.00728713	0.00603835	HMOX1/VPS11/VDAC1/TRIM32/EZR/RILP/APP/PRKAA1/CAV3/PIP4K2C/PIP4K2B/PIP4K2A/DISC1/UVRAG	14
GO:0034620	GO:0034620	cellular response to unfolded protein	8/172	149/18862	6.79e-05	0.00728713	0.00603835	CREB3/TMBIM6/CANX/FKBP14/PDIA6/DERL1/SYVN1/SRPRB	8
GO:0022612	GO:0022612	gland morphogenesis	7/172	111/18862	7.11e-05	0.0073796	0.00611498	NOTCH1/CUL3/SCRIB/CAV3/ESR1/EDA/BTRC	7
GO:0016197	GO:0016197	endosomal transport	10/172	242/18862	7.82e-05	0.00774605	0.00641863	VPS39/YKT6/SNX3/RAB9A/TSG101/RILP/SCRIB/CHMP6/SQSTM1/CHMP4A	10
GO:0007034	GO:0007034	vacuolar transport	8/172	153/18862	8.18e-05	0.00774605	0.00641863	VPS39/VPS11/LAMP1/TSG101/TGFBRAP1/RILP/CHMP6/CHMP4A	8
GO:0044409	GO:0044409	entry into host	8/172	153/18862	8.18e-05	0.00774605	0.00641863	SNX3/SLC10A1/PLSCR1/LAMP1/GSN/PVR/SLC1A5/UVRAG	8
GO:0031647	GO:0031647	regulation of protein stability	11/172	295/18862	8.63e-05	0.00794011	0.00657943	VPS11/CUL3/LAMP1/ISOC2/GSN/DERL1/SYVN1/SMO/PARVA/BTRC/FBXW11	11
GO:0050852	GO:0050852	T cell receptor signaling pathway	9/172	204/18862	0.000109138	0.00896932	0.00743227	DUSP3/BCAR1/EZR/HRAS/PIK3CA/CUL1/SKP1/BTRC/FBXW11	9
GO:0048732	GO:0048732	gland development	13/172	413/18862	0.000110313	0.00896932	0.00743227	HMOX1/DRD2/NOTCH1/CUL3/SCRIB/HRAS/CAV3/PIK3CA/ESR1/PKD2/EDA/SMO/BTRC	13
GO:0010507	GO:0010507	negative regulation of autophagy	6/172	83/18862	0.000111278	0.00896932	0.00743227	HMOX1/STAT3/PIK3CA/SMG1/WDR6/CHMP4A	6
GO:0060603	GO:0060603	mammary gland duct morphogenesis	4/172	28/18862	0.000115224	0.00896932	0.00743227	SCRIB/CAV3/ESR1/BTRC	4
GO:0010508	GO:0010508	positive regulation of autophagy	7/172	120/18862	0.000116231	0.00896932	0.00743227	HMOX1/VDAC1/PRKAA1/PIP4K2C/PIP4K2B/PIP4K2A/UVRAG	7
GO:2000786	GO:2000786	positive regulation of autophagosome assembly	3/172	11/18862	0.000116511	0.00896932	0.00743227	PIP4K2C/PIP4K2B/PIP4K2A	3
GO:0035966	GO:0035966	response to topologically incorrect protein	9/172	206/18862	0.000117529	0.00896932	0.00743227	CREB3/CUL3/TMBIM6/CANX/FKBP14/PDIA6/DERL1/SYVN1/SRPRB	9
GO:0008333	GO:0008333	endosome to lysosome transport	5/172	53/18862	0.000119814	0.00896932	0.00743227	VPS39/VPS11/TSG101/TGFBRAP1/RILP	5
GO:0031349	GO:0031349	positive regulation of defense response	12/172	361/18862	0.000122627	0.00897126	0.00743388	PLSCR1/LAMP1/UBE2K/HRAS/APP/CUL1/RBM14/SKP1/PVR/PTGER4/BTRC/FBXW11	12
GO:0002833	GO:0002833	positive regulation of response to biotic stimulus	10/172	258/18862	0.000132522	0.00947977	0.00785525	PLSCR1/LAMP1/UBE2K/HRAS/CUL1/RBM14/SKP1/PVR/BTRC/FBXW11	10
GO:0016482	GO:0016482	cytosolic transport	8/172	166/18862	0.000144272	0.0100959	0.0083658	VPS11/YKT6/SNX3/LAMP1/RAB9A/EZR/RILP/PIP4K2A	8
GO:0045088	GO:0045088	regulation of innate immune response	11/172	315/18862	0.000153779	0.0105322	0.00872733	DRD2/PLSCR1/LAMP1/UBE2K/HRAS/CUL1/RBM14/SKP1/PVR/BTRC/FBXW11	11
GO:0030968	GO:0030968	endoplasmic reticulum unfolded protein response	7/172	127/18862	0.000165535	0.0110546	0.00916023	CREB3/CANX/FKBP14/PDIA6/DERL1/SYVN1/SRPRB	7
GO:0046854	GO:0046854	phosphatidylinositol phosphorylation	5/172	57/18862	0.000169758	0.0110546	0.00916023	PIK3CA/PIP4K2C/PIP4K2B/PIP4K2A/SMG1	5
GO:1902692	GO:1902692	regulation of neuroblast proliferation	4/172	31/18862	0.000173336	0.0110546	0.00916023	DRD2/NOTCH1/DISC1/SMO	4
GO:0033673	GO:0033673	negative regulation of kinase activity	10/172	267/18862	0.000175143	0.0110546	0.00916023	DUSP3/TSG101/SPRED1/CAV3/PIP4K2C/PIP4K2B/PIP4K2A/CHMP6/YWHAB/PARVA	10
GO:0140056	GO:0140056	organelle localization by membrane tethering	8/172	172/18862	0.000184143	0.0111066	0.00920327	VPS11/YKT6/STX17/TCTN2/TCTN3/TCTN1/STX1A/TMEM216	8
GO:1903749	GO:1903749	positive regulation of establishment of protein localization to mitochondrion	5/172	58/18862	0.000184415	0.0111066	0.00920327	VPS11/BID/MAPK8/PRKAA1/YWHAB	5
GO:0032388	GO:0032388	positive regulation of intracellular transport	9/172	219/18862	0.000186317	0.0111066	0.00920327	VPS11/BID/EZR/HRAS/MAPK8/PRKAA1/EMD/YWHAB/SMO	9
GO:0045185	GO:0045185	maintenance of protein location	6/172	92/18862	0.000196506	0.0114537	0.0094909	SUN2/GSN/SYNE1/SKP1/YWHAB/PKD2	6
GO:0044090	GO:0044090	positive regulation of vacuole organization	3/172	13/18862	0.000199257	0.0114537	0.0094909	PIP4K2C/PIP4K2B/PIP4K2A	3
GO:0051926	GO:0051926	negative regulation of calcium ion transport	5/172	60/18862	0.000216606	0.0120592	0.00999261	DRD2/TMBIM6/VDAC1/CAV3/PKD2	5
GO:0031331	GO:0031331	positive regulation of cellular catabolic process	12/172	384/18862	0.000217282	0.0120592	0.00999261	HMOX1/VPS11/VDAC1/EZR/APP/PRKAA1/CAV3/PIP4K2C/PIP4K2B/PIP4K2A/DISC1/UVRAG	12

### Sheet: Significant ORF3A_BP_LUNG
	ID	Description	GeneRatio	BgRatio	pvalue	p.adjust	qvalue	geneID	Count
GO:0016050	GO:0016050	vesicle organization	17/192	339/18862	7.36e-08	0.000142496	0.000119772	VPS39/VPS11/SNX3/STX17/CUL3/TSG101/TGFBRAP1/RILP/PIP4K2B/PIP4K2A/CHMP6/STX1A/SQSTM1/VTI1B/CHMP4A/UVRAG/VAV3	17
GO:0006906	GO:0006906	vesicle fusion	10/192	104/18862	1.08e-07	0.000142496	0.000119772	VPS39/VPS11/STX17/TGFBRAP1/PIP4K2B/PIP4K2A/STX1A/VTI1B/UVRAG/VAV3	10
GO:0016236	GO:0016236	macroautophagy	16/192	311/18862	1.28e-07	0.000142496	0.000119772	HMOX1/STX17/VDAC1/TSG101/MAPK8/PRKAA1/PIK3CA/PIP4K2C/PIP4K2B/PIP4K2A/CHMP6/SMG1/TEX264/SQSTM1/CHMP4A/UVRAG	16
GO:0090174	GO:0090174	organelle membrane fusion	10/192	110/18862	1.83e-07	0.000153411	0.000128947	VPS39/VPS11/STX17/TGFBRAP1/PIP4K2B/PIP4K2A/STX1A/VTI1B/UVRAG/VAV3	10
GO:0016241	GO:0016241	regulation of macroautophagy	11/192	160/18862	7.58e-07	0.00050697	0.000426124	HMOX1/VDAC1/MAPK8/PRKAA1/PIK3CA/PIP4K2C/PIP4K2B/PIP4K2A/SMG1/CHMP4A/UVRAG	11
GO:0061025	GO:0061025	membrane fusion	11/192	172/18862	1.55e-06	0.000863462	0.000725768	VPS39/VPS11/YKT6/STX17/TGFBRAP1/PIP4K2B/PIP4K2A/STX1A/VTI1B/UVRAG/VAV3	11
GO:0048284	GO:0048284	organelle fusion	10/192	145/18862	2.37e-06	0.00106589	0.000895915	VPS39/VPS11/STX17/TGFBRAP1/PIP4K2B/PIP4K2A/STX1A/VTI1B/UVRAG/VAV3	10
GO:0022406	GO:0022406	membrane docking	11/192	181/18862	2.55e-06	0.00106589	0.000895915	VPS11/YKT6/SNX3/STX17/TCTN2/TCTN3/TCTN1/EZR/STX1A/VTI1B/TMEM216	11
GO:1902115	GO:1902115	regulation of organelle assembly	11/192	187/18862	3.5e-06	0.00129958	0.00109234	VPS11/TSG101/EZR/GSN/PRKAA1/CAV3/PIP4K2C/PIP4K2B/PIP4K2A/RBM14/CHMP4A	11
GO:0031648	GO:0031648	protein destabilization	6/192	46/18862	6.87e-06	0.00229744	0.00193107	CUL3/ISOC2/GSN/DERL1/BTRC/FBXW11	6
GO:0035966	GO:0035966	response to topologically incorrect protein	11/192	206/18862	8.82e-06	0.00238883	0.00200789	CREB3/CUL3/TMBIM6/CANX/FKBP14/PDIA6/DERL1/SYVN1/SRPRB/UBE2W/UBE2J2	11
GO:0035967	GO:0035967	cellular response to topologically incorrect protein	10/192	168/18862	8.83e-06	0.00238883	0.00200789	CREB3/CUL3/TMBIM6/CANX/FKBP14/PDIA6/DERL1/SYVN1/SRPRB/UBE2W	10
GO:0010256	GO:0010256	endomembrane system organization	17/192	482/18862	9.28e-06	0.00238883	0.00200789	VPS11/SUN2/SNX3/STX17/PLSCR1/TSG101/RILP/GSN/SYNE1/CAV3/CHMP6/EMD/TMEM43/JAGN1/SQSTM1/CHMP4A/CAMSAP3	17
GO:0051348	GO:0051348	negative regulation of transferase activity	13/192	296/18862	1.12e-05	0.0026795	0.00225221	MACROH2A1/DUSP3/TSG101/SPRED1/CAV3/PIP4K2C/PIP4K2B/PIP4K2A/CHMP6/YWHAB/TERF1/POT1/PARVA	13
GO:0052126	GO:0052126	movement in host environment	10/192	175/18862	1.26e-05	0.00281693	0.00236772	SNX3/SLC10A1/PLSCR1/LAMP1/TSG101/TRIM32/GSN/PVR/SLC1A5/UVRAG	10
GO:0051701	GO:0051701	biological process involved in interaction with host	11/192	219/18862	1.57e-05	0.00327759	0.00275492	SNX3/SLC10A1/PLSCR1/LAMP1/TSG101/TRIM32/SCRIB/GSN/PVR/SLC1A5/UVRAG	11
GO:0007032	GO:0007032	endosome organization	7/192	80/18862	1.72e-05	0.00338805	0.00284776	VPS11/SNX3/TSG101/RILP/CHMP6/SQSTM1/CHMP4A	7
GO:1903749	GO:1903749	positive regulation of establishment of protein localization to mitochondrion	6/192	58/18862	2.68e-05	0.00470046	0.00395088	VPS11/BID/MAPK8/PRKAA1/YWHAB/UBE2J2	6
GO:0007034	GO:0007034	vacuolar transport	9/192	153/18862	2.75e-05	0.00470046	0.00395088	VPS39/VPS11/LAMP1/TSG101/TGFBRAP1/RILP/CHMP6/VTI1B/CHMP4A	9
GO:0050851	GO:0050851	antigen receptor-mediated signaling pathway	13/192	323/18862	2.81e-05	0.00470046	0.00395088	EIF2B1/DUSP3/CBFB/BCAR1/EZR/HRAS/PIK3CA/CUL1/SKP1/CD79A/VAV3/BTRC/FBXW11	13
GO:0016239	GO:0016239	positive regulation of macroautophagy	6/192	60/18862	3.26e-05	0.00479308	0.00402874	HMOX1/VDAC1/PIP4K2C/PIP4K2B/PIP4K2A/UVRAG	6
GO:0040014	GO:0040014	regulation of multicellular organism growth	6/192	60/18862	3.26e-05	0.00479308	0.00402874	DRD2/EZR/APP/PIK3CA/SGPL1/SMO	6
GO:0010506	GO:0010506	regulation of autophagy	13/192	328/18862	3.3e-05	0.00479308	0.00402874	HMOX1/STAT3/VDAC1/MAPK8/PRKAA1/PIK3CA/PIP4K2C/PIP4K2B/PIP4K2A/SMG1/WDR6/CHMP4A/UVRAG	13
GO:0070936	GO:0070936	protein K48-linked ubiquitination	6/192	61/18862	3.59e-05	0.00500013	0.00420276	TRIM32/UBE2K/CUL1/SKP1/SYVN1/BTRC	6
GO:0016197	GO:0016197	endosomal transport	11/192	242/18862	3.94e-05	0.00526822	0.00442811	VPS39/YKT6/SNX3/RAB9A/TSG101/RILP/SCRIB/CHMP6/SQSTM1/VTI1B/CHMP4A	11
GO:0050852	GO:0050852	T cell receptor signaling pathway	10/192	204/18862	4.72e-05	0.00606642	0.00509902	EIF2B1/DUSP3/BCAR1/EZR/HRAS/PIK3CA/CUL1/SKP1/BTRC/FBXW11	10
GO:0031647	GO:0031647	regulation of protein stability	12/192	295/18862	5.18e-05	0.0062258	0.00523298	VPS11/PIN1/CUL3/LAMP1/ISOC2/GSN/DERL1/SYVN1/SMO/PARVA/BTRC/FBXW11	12
GO:0016482	GO:0016482	cytosolic transport	9/192	166/18862	5.21e-05	0.0062258	0.00523298	VPS11/YKT6/SNX3/LAMP1/RAB9A/EZR/RILP/PIP4K2A/VTI1B	9
GO:0002052	GO:0002052	positive regulation of neuroblast proliferation	4/192	21/18862	5.44e-05	0.00627221	0.00527199	DRD2/NOTCH1/DISC1/SMO	4
GO:0009896	GO:0009896	positive regulation of catabolic process	15/192	450/18862	6.02e-05	0.00652338	0.00548311	HMOX1/VPS11/VDAC1/TRIM32/EZR/RILP/APP/PRKAA1/CAV3/PIP4K2C/PIP4K2B/PIP4K2A/DISC1/ABHD5/UVRAG	15
GO:0019058	GO:0019058	viral life cycle	13/192	348/18862	6.05e-05	0.00652338	0.00548311	SNX3/SLC10A1/NOTCH1/PLSCR1/LAMP1/TSG101/TRIM32/GSN/CHMP6/PVR/SLC1A5/CHMP4A/UVRAG	13
GO:0140056	GO:0140056	organelle localization by membrane tethering	9/192	172/18862	6.86e-05	0.00717323	0.00602933	VPS11/YKT6/STX17/TCTN2/TCTN3/TCTN1/STX1A/VTI1B/TMEM216	9
GO:0051403	GO:0051403	stress-activated MAPK cascade	11/192	261/18862	7.78e-05	0.00788941	0.0066313	DUSP3/EZR/HRAS/APP/MAPK8/CAV3/CUL1/SKP1/PTGER4/BTRC/FBXW11	11
GO:0032388	GO:0032388	positive regulation of intracellular transport	10/192	219/18862	8.54e-05	0.00796713	0.00669663	VPS11/BID/EZR/HRAS/MAPK8/PRKAA1/EMD/YWHAB/SMO/UBE2J2	10
GO:0031532	GO:0031532	actin cytoskeleton reorganization	7/192	103/18862	8.82e-05	0.00796713	0.00669663	BCAR1/EZR/GSN/HRAS/TJP1/ARHGDIA/PARVA	7
GO:0048732	GO:0048732	gland development	14/192	413/18862	8.92e-05	0.00796713	0.00669663	HMOX1/ZDHHC21/DRD2/NOTCH1/CUL3/SCRIB/HRAS/CAV3/PIK3CA/ESR1/PKD2/EDA/SMO/BTRC	14
GO:1903747	GO:1903747	regulation of establishment of protein localization to mitochondrion	6/192	72/18862	9.2e-05	0.00796713	0.00669663	VPS11/BID/MAPK8/PRKAA1/YWHAB/UBE2J2	6
GO:0090316	GO:0090316	positive regulation of intracellular protein transport	9/192	179/18862	9.32e-05	0.00796713	0.00669663	VPS11/BID/HRAS/MAPK8/PRKAA1/EMD/YWHAB/SMO/UBE2J2	9
GO:0046718	GO:0046718	viral entry into host cell	8/192	140/18862	9.46e-05	0.00796713	0.00669663	SNX3/SLC10A1/PLSCR1/LAMP1/GSN/PVR/SLC1A5/UVRAG	8
GO:0033673	GO:0033673	negative regulation of kinase activity	11/192	267/18862	9.53e-05	0.00796713	0.00669663	MACROH2A1/DUSP3/TSG101/SPRED1/CAV3/PIP4K2C/PIP4K2B/PIP4K2A/CHMP6/YWHAB/PARVA	11
GO:0045089	GO:0045089	positive regulation of innate immune response	10/192	223/18862	9.92e-05	0.00809272	0.00680219	PLSCR1/LAMP1/UBE2K/HRAS/CUL1/RBM14/SKP1/PVR/BTRC/FBXW11	10
GO:0048638	GO:0048638	regulation of developmental growth	12/192	319/18862	0.000109035	0.00868389	0.00729909	PIN1/DRD2/NOTCH1/SEMA7A/EZR/FGFR3/APP/CAV3/PIK3CA/DISC1/SGPL1/SMO	12
GO:0006986	GO:0006986	response to unfolded protein	9/192	185/18862	0.000119885	0.00932597	0.00783878	CREB3/TMBIM6/CANX/FKBP14/PDIA6/DERL1/SYVN1/SRPRB/UBE2J2	9
GO:0031098	GO:0031098	stress-activated protein kinase signaling cascade	11/192	276/18862	0.000127648	0.00970417	0.00815666	DUSP3/EZR/HRAS/APP/MAPK8/CAV3/CUL1/SKP1/PTGER4/BTRC/FBXW11	11
GO:0022612	GO:0022612	gland morphogenesis	7/192	111/18862	0.000141252	0.0104997	0.00882533	NOTCH1/CUL3/SCRIB/CAV3/ESR1/EDA/BTRC	7
GO:0034620	GO:0034620	cellular response to unfolded protein	8/192	149/18862	0.000145963	0.0106141	0.00892146	CREB3/TMBIM6/CANX/FKBP14/PDIA6/DERL1/SYVN1/SRPRB	8
GO:2000786	GO:2000786	positive regulation of autophagosome assembly	3/192	11/18862	0.000161327	0.011262	0.00946604	PIP4K2C/PIP4K2B/PIP4K2A	3
GO:0031331	GO:0031331	positive regulation of cellular catabolic process	13/192	384/18862	0.000161607	0.011262	0.00946604	HMOX1/VPS11/VDAC1/EZR/APP/PRKAA1/CAV3/PIP4K2C/PIP4K2B/PIP4K2A/DISC1/ABHD5/UVRAG	13
GO:0044409	GO:0044409	entry into host	8/192	153/18862	0.000175194	0.0117709	0.00989384	SNX3/SLC10A1/PLSCR1/LAMP1/GSN/PVR/SLC1A5/UVRAG	8
GO:0060603	GO:0060603	mammary gland duct morphogenesis	4/192	28/18862	0.000175948	0.0117709	0.00989384	SCRIB/CAV3/ESR1/BTRC	4
