## Supplementary Data 6: ORF3A related common and unique pathways for "COVID-19 ORF3a Viroporin Influenced Common and Unique Cellular Signalling Cascades in Lung, Heart and Brain Choroid Plexus Organoids with Additional Enriched MicroRNA Network Analyses for Lung and Brain Tissues"

### Sheet: Sheet1
Unique pathways	Unique pathways	Unique pathways	Common pathways
Brain	Heart	Lung	Common pathways
GO:0000209	GO:0002833	No unique pathway	GO:0016236
GO:0021885	GO:0030968		GO:0016241
GO:0022029	GO:0031349		GO:0016050
GO:0032386	GO:0045088		GO:0006906
GO:0033157	GO:0046854		GO:0090174
GO:0034976	GO:0051926		GO:1902115
GO:0043393	GO:1902692		GO:0010506
GO:0044088			GO:0061025
GO:0046755			GO:0048284
GO:0051051			GO:0016239
GO:0051222			GO:0010256
GO:0051457			GO:0022406
GO:0070371			GO:2000786
GO:0070372			GO:0031648
GO:1901019			GO:0035967
GO:1903829			GO:0035966
GO:1904951			GO:0031532
GO:1905475			GO:0051348
GO:1905477			GO:0052126
GO:1905515			GO:0019058
GO:2000785			GO:0032388
			GO:0051701
			GO:0009896
			GO:0007032
			GO:1903749
			GO:0007034
			GO:0040014
			GO:0070936
			GO:0016197
			GO:0031331
			GO:0050852
			GO:0002052
			GO:0016482
			GO:0031647
			GO:0140056
			GO:0048732
			GO:0046718
			GO:0033673
			GO:0045089
			GO:0050851
			GO:0022612
			GO:0034620
			GO:0060603
			GO:0044409
