## Supplementary Data 7: ORF3a DEGs biological pathways for "COVID-19 ORF3a Viroporin Influenced Common and Unique Cellular Signalling Cascades in Lung, Heart and Brain Choroid Plexus Organoids with Additional Enriched MicroRNA Network Analyses for Lung and Brain Tissues"

### Sheet: HEART_UP
	ID	Description	GeneRatio	BgRatio	pvalue	p.adjust	qvalue	geneID	Count
GO:0040014	GO:0040014	regulation of multicellular organism growth	4/38	61/18722	6.92874e-06	0.010989	0.00800087	DRD2/PIK3CA/STAT3/APP	4
GO:0035264	GO:0035264	multicellular organism growth	4/38	132/18722	0.000144712	0.0552055	0.0401941	DRD2/PIK3CA/STAT3/APP	4
GO:0062013	GO:0062013	positive regulation of small molecule metabolic process	4/38	143/18722	0.000196864	0.0552055	0.0401941	ELOVL5/STAT3/APP/P2RY6	4
GO:0044262	GO:0044262	cellular carbohydrate metabolic process	5/38	283/18722	0.000254132	0.0552055	0.0401941	GBE1/CSGALNACT2/STAT3/P2RY6/UGP2	5
GO:0046854	GO:0046854	phosphatidylinositol phosphate biosynthetic process	3/38	64/18722	0.000295082	0.0552055	0.0401941	PIP4K2A/PIK3CA/SMG1	3
GO:0030497	GO:0030497	fatty acid elongation	2/38	13/18722	0.000308513	0.0552055	0.0401941	ELOVL5/ELOVL6	2
GO:0042761	GO:0042761	very long-chain fatty acid biosynthetic process	2/38	13/18722	0.000308513	0.0552055	0.0401941	ELOVL5/ELOVL6	2
GO:0033692	GO:0033692	cellular polysaccharide biosynthetic process	3/38	65/18722	0.000308928	0.0552055	0.0401941	GBE1/CSGALNACT2/UGP2	3
GO:0002764	GO:0002764	immune response-regulating signaling pathway	6/38	468/18722	0.000330765	0.0552055	0.0401941	CD79A/PLSCR1/SLC15A3/PIK3CA/VAV3/ESR1	6
GO:0006909	GO:0006909	phagocytosis	5/38	308/18722	0.000375121	0.0552055	0.0401941	PECAM1/PLSCR1/PIK3CA/VAV3/P2RY6	5
GO:1903799	GO:1903799	negative regulation of production of miRNAs involved in gene silencing by miRNA	2/38	15/18722	0.000414243	0.0552055	0.0401941	STAT3/ESR1	2
GO:0000271	GO:0000271	polysaccharide biosynthetic process	3/38	72/18722	0.000417696	0.0552055	0.0401941	GBE1/CSGALNACT2/UGP2	3
GO:0048638	GO:0048638	regulation of developmental growth	5/38	330/18722	0.000513908	0.0598554	0.0435796	DRD2/PIK3CA/STAT3/APP/SEMA7A	5
GO:0034637	GO:0034637	cellular carbohydrate biosynthetic process	3/38	78/18722	0.000528358	0.0598554	0.0435796	GBE1/CSGALNACT2/UGP2	3
GO:0035338	GO:0035338	long-chain fatty-acyl-CoA biosynthetic process	2/38	19/18722	0.000671178	0.0617507	0.0449595	ELOVL5/ELOVL6	2
GO:0010507	GO:0010507	negative regulation of autophagy	3/38	85/18722	0.000679292	0.0617507	0.0449595	PIK3CA/STAT3/SMG1	3
GO:0016051	GO:0016051	carbohydrate biosynthetic process	4/38	202/18722	0.000728585	0.0617507	0.0449595	GBE1/CSGALNACT2/P2RY6/UGP2	4
GO:0046474	GO:0046474	glycerophospholipid biosynthetic process	4/38	211/18722	0.000857234	0.0617507	0.0449595	PIP4K2A/PLSCR1/PIK3CA/SMG1	4
GO:0048169	GO:0048169	regulation of long-term neuronal synaptic plasticity	2/38	22/18722	0.000903204	0.0617507	0.0449595	DRD2/APP	2
GO:0060965	GO:0060965	negative regulation of gene silencing by miRNA	2/38	22/18722	0.000903204	0.0617507	0.0449595	STAT3/ESR1	2

### Sheet: HEART_DOWN
	ID	Description	GeneRatio	BgRatio	pvalue	p.adjust	qvalue	geneID	Count
GO:0051974	GO:0051974	negative regulation of telomerase activity	2/50	10/18722	0.000310282	0.106391	0.090008	TERF1/POT1	2
GO:0090657	GO:0090657	telomeric loop disassembly	2/50	11/18722	0.000378586	0.106391	0.090008	TERF1/POT1	2
GO:0008333	GO:0008333	endosome to lysosome transport	3/50	55/18722	0.000426409	0.106391	0.090008	RILP/VPS11/VPS39	3
GO:0006695	GO:0006695	cholesterol biosynthetic process	3/50	57/18722	0.000473794	0.106391	0.090008	EBP/PMVK/MSMO1	3
GO:1902653	GO:1902653	secondary alcohol biosynthetic process	3/50	57/18722	0.000473794	0.106391	0.090008	EBP/PMVK/MSMO1	3
GO:0016126	GO:0016126	sterol biosynthetic process	3/50	64/18722	0.000665846	0.106391	0.090008	EBP/PMVK/MSMO1	3
GO:0051926	GO:0051926	negative regulation of calcium ion transport	3/50	68/18722	0.000794936	0.106391	0.090008	VDAC1/TMBIM6/CAV3	3
GO:0061912	GO:0061912	selective autophagy	3/50	68/18722	0.000794936	0.106391	0.090008	VDAC1/TEX264/SQSTM1	3
GO:0070200	GO:0070200	establishment of protein localization to telomere	2/50	16/18722	0.000818984	0.106391	0.090008	TERF1/POT1	2
GO:0090316	GO:0090316	positive regulation of intracellular protein transport	4/50	160/18722	0.000871334	0.106391	0.090008	EMD/VPS11/SMO/HRAS	4
GO:0051100	GO:0051100	negative regulation of binding	4/50	162/18722	0.000912579	0.106391	0.090008	TMBIM6/TFIP11/SMO/DISC1	4

### Sheet: LUNG_UP
	ID	Description	GeneRatio	BgRatio	pvalue	p.adjust	qvalue	geneID	Count
GO:0006695	GO:0006695	cholesterol biosynthetic process	1/2	57/18722	0.00607999	0.036402	NA	MSMO1	1
GO:1902653	GO:1902653	secondary alcohol biosynthetic process	1/2	57/18722	0.00607999	0.036402	NA	MSMO1	1
GO:0016126	GO:0016126	sterol biosynthetic process	1/2	64/18722	0.00682537	0.036402	NA	MSMO1	1

### Sheet: LUNG_DOWN
	ID	Description	GeneRatio	BgRatio	pvalue	p.adjust	qvalue	geneID	Count
GO:0007034	GO:0007034	vacuolar transport	5/39	157/18722	1.77936e-05	0.0204626	0.015059	CHMP6/VPS11/VTI1B/VPS39/CHMP4A	5
GO:0006997	GO:0006997	nucleus organization	4/39	133/18722	0.0001651	0.041764	0.0307352	SUN2/CHMP6/CHMP4A/EMD	4
GO:0097396	GO:0097396	response to interleukin-17	2/39	11/18722	0.000229815	0.041764	0.0307352	TRIM32/NOTCH1	2
GO:0097398	GO:0097398	cellular response to interleukin-17	2/39	11/18722	0.000229815	0.041764	0.0307352	TRIM32/NOTCH1	2
GO:0097400	GO:0097400	interleukin-17-mediated signaling pathway	2/39	11/18722	0.000229815	0.041764	0.0307352	TRIM32/NOTCH1	2
GO:1903651	GO:1903651	positive regulation of cytoplasmic transport	2/39	13/18722	0.000325062	0.041764	0.0307352	VPS11/EZR	2
GO:0016236	GO:0016236	macroautophagy	5/39	291/18722	0.000327335	0.041764	0.0307352	CHMP6/TEX264/VTI1B/VPS39/CHMP4A	5
GO:0070936	GO:0070936	protein K48-linked ubiquitination	3/39	65/18722	0.000333844	0.041764	0.0307352	TRIM32/CUL1/SYVN1	3
GO:0016050	GO:0016050	vesicle organization	5/39	300/18722	0.000376414	0.041764	0.0307352	CHMP6/VPS11/VTI1B/VPS39/CHMP4A	5
GO:0070986	GO:0070986	left/right axis specification	2/39	14/18722	0.00037874	0.041764	0.0307352	ARL13B/NOTCH1	2
GO:0070372	GO:0070372	regulation of ERK1 and ERK2 cascade	5/39	309/18722	0.000430881	0.041764	0.0307352	SPRED1/EZR/NOTCH1/DUSP3/FGFR3	5
GO:0032511	GO:0032511	late endosome to vacuole transport via multivesicular body sorting pathway	2/39	17/18722	0.000563798	0.041764	0.0307352	CHMP6/CHMP4A	2
GO:0060977	GO:0060977	coronary vasculature morphogenesis	2/39	17/18722	0.000563798	0.041764	0.0307352	SPRED1/NOTCH1	2
GO:0061952	GO:0061952	midbody abscission	2/39	17/18722	0.000563798	0.041764	0.0307352	CHMP6/CHMP4A	2
GO:0070373	GO:0070373	negative regulation of ERK1 and ERK2 cascade	3/39	78/18722	0.000570677	0.041764	0.0307352	SPRED1/EZR/DUSP3	3
GO:0070371	GO:0070371	ERK1 and ERK2 cascade	5/39	330/18722	0.000581064	0.041764	0.0307352	SPRED1/EZR/NOTCH1/DUSP3/FGFR3	5
GO:2000641	GO:2000641	regulation of early endosome to late endosome transport	2/39	18/18722	0.000633439	0.0421996	0.0310558	VPS11/EZR	2
GO:0007032	GO:0007032	endosome organization	3/39	82/18722	0.000660516	0.0421996	0.0310558	CHMP6/VPS11/CHMP4A	3
GO:0022406	GO:0022406	membrane docking	3/39	86/18722	0.000758918	0.0433001	0.0318657	VPS11/VTI1B/EZR	3
GO:0032495	GO:0032495	response to muramyl dipeptide	2/39	20/18722	0.000784556	0.0433001	0.0318657	VIM/NOTCH1	2

### Sheet: BRAIN_UP
	ID	Description	GeneRatio	BgRatio	pvalue	p.adjust	qvalue	geneID	Count
GO:0045936	GO:0045936	negative regulation of phosphate metabolic process	5/29	440/18903	0.000499982	0.161681	0.119894	PIP4K2A/SPRED1/YWHAB/DUSP3/STAT3	5
GO:0010563	GO:0010563	negative regulation of phosphorus metabolic process	5/29	441/18903	0.000505178	0.161681	0.119894	PIP4K2A/SPRED1/YWHAB/DUSP3/STAT3	5
GO:0030148	GO:0030148	sphingolipid biosynthetic process	3/29	111/18903	0.00064423	0.161681	0.119894	PRKAA1/SGPL1/ELOVL5	3
GO:0051348	GO:0051348	negative regulation of transferase activity	4/29	276/18903	0.00079214	0.161681	0.119894	PIP4K2A/SPRED1/TERF1/DUSP3	4

### Sheet: BRAIN_DOWN
	ID	Description	GeneRatio	BgRatio	pvalue	p.adjust	qvalue	geneID	Count
GO:0007224	GO:0007224	smoothened signaling pathway	4/22	144/18903	2.1235e-05	0.0109997	0.0081587	TCTN2/TCTN3/ARL13B/TCTN1	4
GO:0061512	GO:0061512	protein localization to cilium	3/22	70/18903	7.12053e-05	0.0184422	0.0136789	TCTN2/ARL13B/TCTN1	3
GO:2000641	GO:2000641	regulation of early endosome to late endosome transport	2/22	18/18903	0.000195611	0.0337755	0.0250519	SNX3/EZR	2
GO:1903649	GO:1903649	regulation of cytoplasmic transport	2/22	28/18903	0.000479879	0.0607754	0.0450783	SNX3/EZR	2
GO:0010508	GO:0010508	positive regulation of autophagy	3/22	144/18903	0.00059955	0.0607754	0.0450783	LRSAM1/TRIM32/UVRAG	3
GO:0060271	GO:0060271	cilium assembly	4/22	362/18903	0.000736364	0.0607754	0.0450783	TCTN2/TCTN3/ARL13B/TCTN1	4
GO:0021532	GO:0021532	neural tube patterning	2/22	39/18903	0.000933452	0.0607754	0.0450783	ARL13B/TCTN1	2
GO:0044782	GO:0044782	cilium organization	4/22	391/18903	0.000981442	0.0607754	0.0450783	TCTN2/TCTN3/ARL13B/TCTN1	4
GO:0045022	GO:0045022	early endosome to late endosome transport	2/22	42/18903	0.00108233	0.0607754	0.0450783	SNX3/EZR	2
GO:0098927	GO:0098927	vesicle-mediated transport between endosomal compartments	2/22	45/18903	0.00124186	0.0607754	0.0450783	SNX3/EZR	2
GO:0016032	GO:0016032	viral process	4/22	421/18903	0.0012906	0.0607754	0.0450783	LRSAM1/SNX3/TRIM32/UVRAG	4
