## Supplementary Data 8: ORF3a related all DEGs in heart lung brain for "COVID-19 ORF3a Viroporin Influenced Common and Unique Cellular Signalling Cascades in Lung, Heart and Brain Choroid Plexus Organoids with Additional Enriched MicroRNA Network Analyses for Lung and Brain Tissues"

### Sheet: DEG Brain down
Gene	baseMean	log2FoldChange	lfcSE	pvalue	padj
MARK3	1484.67	-0.505065	0.094489	2.42541e-08	6.99819e-07
EDA	94.3029	-1.31133	0.278039	1.65236e-07	3.89197e-06
GMCL1	1742.18	-0.841311	0.210929	7.23229e-06	0.000115246
COQ9	377.687	-0.56009	0.13961	1.06003e-05	0.000206263
TRIM32	912.68	-0.486704	0.1228	1.62334e-05	0.000297363
MARK3	1484.67	-0.363992	0.0941147	3.87497e-05	0.00062903
CYBRD1	532.93	-0.523664	0.138852	4.11532e-05	0.000522762
ELOVL4	410.936	-0.519387	0.143236	7.23088e-05	0.000844805
TCTN3	2223.76	-0.415263	0.119	0.000135075	0.0017849
TCTN2	354.549	-0.506061	0.149147	0.000137164	0.00180401
SNX3	1056.3	-0.390346	0.113347	0.000181168	0.00224224
MPPE1	79.0523	-0.855128	0.306767	0.000419063	0.00453014
LRRC27	255.954	-0.539084	0.181701	0.000496646	0.00511657
HMGN2	912.127	-0.392055	0.133893	0.00110071	0.00968725
TFIP11	283.584	-0.488182	0.182383	0.00144321	0.0120262
SNX3	1056.3	-0.329234	0.111372	0.00154302	0.0114263
EZR	1825.68	-0.348163	0.122012	0.00180569	0.0129271
UVRAG	1266.26	-0.319985	0.110703	0.00194668	0.0137057
COQ9	377.687	-0.354016	0.133916	0.00353826	0.022055
ARL13B	2432.97	-0.456205	0.190291	0.00466515	0.0275812
GMCL1	1742.18	-0.468886	0.21048	0.00478912	0.0308854
TCTN2	354.549	-0.359887	0.143616	0.00513069	0.0296926
EDA	94.3029	-0.561585	0.279803	0.0052541	0.0330428
LRSAM1	22.237	-0.8378	0.515713	0.00549963	0.0342781
GTF2I	427.286	-0.313373	0.129197	0.00624578	0.0377755
TEX264	80.2299	-0.511762	0.25411	0.00653139	0.0390527
BLVRB	96.1488	-0.571526	0.301272	0.00665636	0.0396226
TCTN1	345.699	-0.379437	0.161038	0.00690574	0.037494
ECSIT	19.1595	-0.811312	0.667987	0.00897506	0.0498875

### Sheet: DEG Brain UP
Gene	baseMean	log2FoldChange	lfcSE	pvalue	padj
PIP4K2A	1473.06	1.32179	0.14925	6.42259e-20	1.1404e-17
VIM	10877.4	1.10912	0.143029	8.61542e-16	8.43684e-14
PIP4K2A	1473.06	1.08375	0.150232	4.25356e-14	5.20742e-12
SGPL1	3583.33	0.788316	0.108334	5.99645e-14	4.79657e-12
VIM	10877.4	1.00477	0.143446	2.09331e-13	2.29499e-11
SGPL1	3583.33	0.694769	0.108719	2.42303e-11	1.77098e-09
PARVA	598.336	0.728424	0.131147	4.17667e-09	1.45445e-07
YWHAB	4084.77	0.682798	0.126791	1.52658e-08	4.62785e-07
ELOVL5	4363.14	0.579587	0.110077	3.25992e-08	9.12891e-07
GBE1	1311.31	0.601901	0.117572	4.93384e-08	1.88268e-06
TMEM43	1455.36	0.52703	0.122601	4.28737e-06	7.20867e-05
HMOX1	178.701	1.10209	0.297721	1.39638e-05	0.00026166
STAT3	1948.95	0.548477	0.138163	1.58114e-05	0.000227296
GBE1	1311.31	0.461828	0.11638	2.2906e-05	0.000311283
TBC1D22B	208.884	0.633913	0.172718	4.27526e-05	0.00054053
PVR	304.75	0.599264	0.165175	5.59254e-05	0.000677393
CREB3	410.901	0.590251	0.163656	6.27651e-05	0.000745705
RASSF3	231.487	0.613357	0.180818	9.42877e-05	0.00132807
CSGALNACT2	3251.57	0.568986	0.168753	0.000118329	0.0015963
SCARA3	65.0865	0.981223	0.31341	0.00014746	0.00157688
GOLT1B	7254.15	0.387998	0.11331	0.000170057	0.00214079
TERF1	545.812	0.400963	0.124971	0.000390236	0.00428152
MSMO1	23431.7	0.425587	0.13358	0.000391112	0.00428793
UBE2W	3952.57	0.34171	0.105844	0.000489954	0.0050632
PVR	304.75	0.493829	0.16677	0.000606943	0.00599234
PARVA	598.336	0.40385	0.131516	0.000614386	0.00604551
PDIA6	4702.91	0.339652	0.105911	0.000710123	0.00594671
ZDHHC21	2585.11	0.560762	0.203807	0.000903145	0.00825644
DUSP3	694.041	0.425637	0.152835	0.00179528	0.012881
PDIA6	4702.91	0.302634	0.105842	0.00209932	0.0162233
SPRED1	1291	0.343422	0.127415	0.00256228	0.0189529
PRKAA1	4702.5	0.320685	0.118854	0.0028482	0.0206326
RAB9A	389.922	0.354119	0.142815	0.00444289	0.0293087
YWHAB	4084.77	0.322477	0.124484	0.00445598	0.0293478
CANX	17638.5	0.250525	0.100028	0.00614099	0.0372799
COX15	3646.16	0.252435	0.102799	0.007782	0.0445713
TSPAN15	24.3557	0.753346	0.550731	0.00880397	0.049141

### Sheet: DEG Heart down
Ensemble	Gene	cluster	test.group	comparison	logFC	P.Value	adj.P.Val
ENSG00000100652	SLC10A1	cardiomyocyte	COVID19	healthy	-3.37329	1.45e-07	8.81e-06
ENSG00000167705	RILP	cardiomyocyte	COVID19	healthy	-1.6872	2.53e-06	6.32e-05
ENSG00000113845	TIMMDC1	cardiomyocyte	COVID19	healthy	-0.922919	3.24e-06	7.39e-05
ENSG00000154889	MPPE1	cardiomyocyte	COVID19	healthy	-1.19601	1.16e-05	0.000178854
ENSG00000088682	COQ9	cardiomyocyte	COVID19	healthy	-1.11452	1.84e-05	0.000248925
ENSG00000166224	SGPL1	cardiomyocyte	COVID19	healthy	-1.15971	3.67e-05	0.000412477
ENSG00000090013	BLVRB	cardiomyocyte	COVID19	healthy	-1.24837	6.9e-05	0.000646931
ENSG00000102119	EMD	cardiomyocyte	COVID19	healthy	-2.2962	8.06e-05	0.000721969
ENSG00000147155	EBP	cardiomyocyte	COVID19	healthy	-1.39922	0.000148074	0.00111933
ENSG00000160695	VPS11	cardiomyocyte	COVID19	healthy	-1.27987	0.000163655	0.00120809
ENSG00000171135	JAGN1	cardiomyocyte	COVID19	healthy	-2.47692	0.000204528	0.00142183
ENSG00000187049	TMEM216	cardiomyocyte	COVID19	healthy	-1.27332	0.000294162	0.0018543
ENSG00000068438	FTSJ1	cardiomyocyte	COVID19	healthy	-1.21944	0.000414011	0.00236881
ENSG00000111142	METAP2	cardiomyocyte	COVID19	healthy	-0.627716	0.000659168	0.00336937
ENSG00000213585	VDAC1	cardiomyocyte	COVID19	healthy	-0.884125	0.000736124	0.00364527
ENSG00000163344	PMVK	cardiomyocyte	COVID19	healthy	-1.25383	0.000759829	0.00372347
ENSG00000172059	KLF11	cardiomyocyte	COVID19	healthy	-1.21844	0.00081567	0.003923
ENSG00000139644	TMBIM6	cardiomyocyte	COVID19	healthy	-0.860201	0.000968197	0.00447368
ENSG00000109689	STIM2	cardiomyocyte	COVID19	healthy	-0.983089	0.00103186	0.00468899
ENSG00000182533	CAV3	cardiomyocyte	COVID19	healthy	-0.923566	0.00113984	0.00505072
ENSG00000100109	TFIP11	cardiomyocyte	COVID19	healthy	-0.730048	0.00118024	0.00518142
ENSG00000119977	TCTN3	cardiomyocyte	COVID19	healthy	-0.751669	0.00118298	0.00518979
ENSG00000147601	TERF1	cardiomyocyte	COVID19	healthy	-0.70688	0.00119625	0.00523651
ENSG00000196187	TMEM63A	cardiomyocyte	COVID19	healthy	-0.708849	0.00125351	0.0054277
ENSG00000198830	HMGN2	cardiomyocyte	COVID19	healthy	-1.20599	0.00167775	0.00675328
ENSG00000128602	SMO	cardiomyocyte	COVID19	healthy	-1.00391	0.00303084	0.0106174
ENSG00000122971	ACADS	cardiomyocyte	COVID19	healthy	-1.0817	0.00354225	0.0119522
ENSG00000162946	DISC1	cardiomyocyte	COVID19	healthy	-1.4032	0.00359349	0.01208
ENSG00000049283	EPN3	cardiomyocyte	COVID19	healthy	-1.97204	0.00432872	0.0139705
ENSG00000164081	TEX264	cardiomyocyte	COVID19	healthy	-0.73798	0.00470372	0.0149182
ENSG00000143198	MGST3	cardiomyocyte	COVID19	healthy	-0.701272	0.00475275	0.015037
ENSG00000052802	MSMO1	cardiomyocyte	COVID19	healthy	-1.43402	0.0053316	0.0164546
ENSG00000123146	ADGRE5	cardiomyocyte	COVID19	healthy	-0.773351	0.00555357	0.0169856
ENSG00000008283	CYB561	cardiomyocyte	COVID19	healthy	-1.25705	0.00560599	0.017093
ENSG00000263001	GTF2I	cardiomyocyte	COVID19	healthy	-0.330942	0.00716538	0.0206927
ENSG00000183283	DAZAP2	cardiomyocyte	COVID19	healthy	-1.78032	0.00831759	0.0232691
ENSG00000075413	MARK3	cardiomyocyte	COVID19	healthy	-0.735567	0.00851843	0.0237254
ENSG00000123595	RAB9A	cardiomyocyte	COVID19	healthy	-0.537727	0.00903132	0.0248802
ENSG00000166908	PIP4K2C	cardiomyocyte	COVID19	healthy	-0.888951	0.0102484	0.0274887
ENSG00000169045	HNRNPH1	cardiomyocyte	COVID19	healthy	-0.879595	0.0114436	0.0299064
ENSG00000166887	VPS39	cardiomyocyte	COVID19	healthy	-0.560281	0.0118026	0.0306824
ENSG00000106080	FKBP14	cardiomyocyte	COVID19	healthy	-0.554465	0.0146015	0.0363602
ENSG00000107175	CREB3	cardiomyocyte	COVID19	healthy	-0.975208	0.0157458	0.0386698
ENSG00000100242	SUN2	cardiomyocyte	COVID19	healthy	-0.774079	0.0164446	0.0399621
ENSG00000161011	SQSTM1	cardiomyocyte	COVID19	healthy	-0.508802	0.0199812	0.0464936
ENSG00000178252	WDR6	cardiomyocyte	COVID19	healthy	-0.757023	0.020716	0.047834
ENSG00000144524	COPS7B	cardiomyocyte	COVID19	healthy	-0.640703	0.0270389	0.059181
ENSG00000128513	POT1	cardiomyocyte	COVID19	healthy	-0.509069	0.0321545	0.0679559
ENSG00000105993	DNAJB6	cardiomyocyte	COVID19	healthy	-0.442292	0.0337708	0.0706881
ENSG00000108439	PNPO	cardiomyocyte	COVID19	healthy	-0.890147	0.0387679	0.0790902
ENSG00000174775	HRAS	cardiomyocyte	COVID19	healthy	-0.87816	0.041494	0.0835839

### Sheet: DEG Heart UP
Ensemble	Gene	cluster	test.group	comparison	logFC	P.Value	adj.P.Val
ENSG00000012660	ELOVL5	cardiomyocyte	COVID19	healthy	1.7086	6.27e-06	0.0001173
ENSG00000072803	FBXW11	cardiomyocyte	COVID19	healthy	0.803802	3.98e-05	0.000436402
ENSG00000150867	PIP4K2A	cardiomyocyte	COVID19	healthy	1.50491	9.95e-05	0.000828842
ENSG00000114480	GBE1	cardiomyocyte	COVID19	healthy	1.47699	0.000210253	0.00145335
ENSG00000105369	CD79A	cardiomyocyte	COVID19	healthy	3.42787	0.000216251	0.00148493
ENSG00000149295	DRD2	cardiomyocyte	COVID19	healthy	2.23874	0.000467394	0.00260299
ENSG00000169826	CSGALNACT2	cardiomyocyte	COVID19	healthy	0.888097	0.000528644	0.00286666
ENSG00000261371	PECAM1	cardiomyocyte	COVID19	healthy	1.84971	0.000794953	0.00385192
ENSG00000188313	PLSCR1	cardiomyocyte	COVID19	healthy	2.06309	0.000968313	0.00447368
ENSG00000073008	PVR	cardiomyocyte	COVID19	healthy	1.21634	0.0010599	0.0047846
ENSG00000140600	SH3GL3	cardiomyocyte	COVID19	healthy	1.98737	0.00113993	0.00505072
ENSG00000110446	SLC15A3	cardiomyocyte	COVID19	healthy	2.3351	0.00178938	0.00709124
ENSG00000121879	PIK3CA	cardiomyocyte	COVID19	healthy	0.569254	0.0019144	0.00747013
ENSG00000168610	STAT3	cardiomyocyte	COVID19	healthy	1.44129	0.00315801	0.0109439
ENSG00000204525	HLA-C	cardiomyocyte	COVID19	healthy	3.76181	0.00324991	0.0111821
ENSG00000134215	VAV3	cardiomyocyte	COVID19	healthy	1.30191	0.00346763	0.0117444
ENSG00000099282	TSPAN15	cardiomyocyte	COVID19	healthy	1.26329	0.00425921	0.0137972
ENSG00000142192	APP	cardiomyocyte	COVID19	healthy	0.580933	0.00462247	0.0147079
ENSG00000149308	NPAT	cardiomyocyte	COVID19	healthy	0.561469	0.00572214	0.0173554
ENSG00000118596	SLC16A7	cardiomyocyte	COVID19	healthy	0.889321	0.00592667	0.0178246
ENSG00000138821	SLC39A8	cardiomyocyte	COVID19	healthy	1.15536	0.00732194	0.0210249
ENSG00000135966	TGFBRAP1	cardiomyocyte	COVID19	healthy	0.535644	0.00845492	0.0235802
ENSG00000166348	USP54	cardiomyocyte	COVID19	healthy	1.06703	0.0110104	0.0290226
ENSG00000091831	ESR1	cardiomyocyte	COVID19	healthy	0.781103	0.0113474	0.0297337
ENSG00000138623	SEMA7A	cardiomyocyte	COVID19	healthy	2.17868	0.0119284	0.030955
ENSG00000164603	BMT2	cardiomyocyte	COVID19	healthy	0.560025	0.0122814	0.0316418
ENSG00000168778	TCTN2	cardiomyocyte	COVID19	healthy	0.741745	0.0162544	0.0395891
ENSG00000137404	NRM	cardiomyocyte	COVID19	healthy	2.2743	0.0170354	0.041071
ENSG00000157106	SMG1	cardiomyocyte	COVID19	healthy	0.502268	0.0172875	0.0415726
ENSG00000171631	P2RY6	cardiomyocyte	COVID19	healthy	1.31831	0.021636	0.0494118
ENSG00000144724	PTPRG	cardiomyocyte	COVID19	healthy	0.446958	0.0235534	0.0530054
ENSG00000169764	UGP2	cardiomyocyte	COVID19	healthy	0.78824	0.0239118	0.0536483
ENSG00000055130	CUL1	cardiomyocyte	COVID19	healthy	0.343794	0.0259442	0.0572682
ENSG00000170522	ELOVL6	cardiomyocyte	COVID19	healthy	0.768041	0.0318614	0.0674326
ENSG00000067955	CBFB	cardiomyocyte	COVID19	healthy	0.578349	0.035501	0.0736251
ENSG00000065491	TBC1D22B	cardiomyocyte	COVID19	healthy	0.458328	0.0413727	0.0834205
ENSG00000131018	SYNE1	cardiomyocyte	COVID19	healthy	0.449622	0.0453519	0.0896245
ENSG00000197702	PARVA	cardiomyocyte	COVID19	healthy	0.574964	0.046855	0.0920026

### Sheet: DEG Lung down
Ensemble	Gene	logFC	p value
ENSG00000162298	SUN2	-4.34471	2.44e-05
ENSG00000136878	CHMP6	-3.57019	5.25e-05
ENSG00000119401	ECSIT	-3.72741	0.000204552
ENSG00000169379	ASL	-3.25714	0.000247682
ENSG00000055130	TMEM86B	-1.377	0.000606846
ENSG00000144724	USP20	-2.51677	0.000626925
ENSG00000100242	TEX264	-2.91513	0.000939477
ENSG00000160087	FBXL4	-1.40398	0.00140041
ENSG00000026025	UBE2J2	-3.60943	0.0016414
ENSG00000100109	SPRED1	-2.99814	0.00185403
ENSG00000071967	ARHGEF1	-1.92282	0.00369658
ENSG00000164081	TCTN2	-1.28472	0.0039237
ENSG00000160695	TBCE	-1.50118	0.00483172
ENSG00000108861	VPS11	-2.91963	0.00820656
ENSG00000075413	TRIM32	-1.83821	0.0098471
ENSG00000112234	VIM	-2.29979	0.0100088
ENSG00000092820	VTI1B	-1.04926	0.0120445
ENSG00000102119	EZR	-2.83428	0.0123885
ENSG00000176108	BCAR1	-3.16387	0.012869
ENSG00000122971	VPS39	-2.77794	0.0137798
ENSG00000130159	MARK3	-2.4395	0.0138349
ENSG00000143198	CHMP4A	-1.35017	0.0171697
ENSG00000180089	BLVRB	-1.91977	0.0173265
ENSG00000166068	ADGRE5	-2.56721	0.0175606
ENSG00000100568	PTPRG	-1.86571	0.017746
ENSG00000168778	TMEM205	-2.73898	0.0192119
ENSG00000090013	TFIP11	-3.16074	0.0192342
ENSG00000105518	HNRNPH1	-3.38243	0.0250116
ENSG00000099624	CUL1	-4.3078	0.0255009
ENSG00000169045	ARL13B	-3.05589	0.0272454
ENSG00000183283	NOTCH1	-2.31263	0.0277783
ENSG00000116957	DUSP3	-2.04083	0.030194
ENSG00000148400	FGFR3	-1.24646	0.0335648
ENSG00000050820	CYBRD1	-3.75837	0.0393519
ENSG00000076928	ATP5F1D	-3.76578	0.0412649
ENSG00000068078	ACADS	-2.21457	0.0425306
ENSG00000126522	MGST3	-1.80599	0.0438784
ENSG00000123146	SYVN1	-2.58437	0.0457067
ENSG00000254505	EMD	-1.03638	0.0486883

### Sheet: DEG Lung up
Gene type	Gene	Ensemble	COV19_vs_Normal-log_fold	COV19_vs_Normal-p_value
protein_coding	DAZAP2	ENSG00000166887	1.22605	0.00725704
protein_coding	MSMO1	ENSG00000052802	1.81048	0.0275072
