## Supplementary Data 9: Brain mirnet_enrichment for "COVID-19 ORF3a Viroporin Influenced Common and Unique Cellular Signalling Cascades in Lung, Heart and Brain Choroid Plexus Organoids with Additional Enriched MicroRNA Network Analyses for Lung and Brain Tissues"

### Sheet: Final Brain mirnet_enrichment
Pathway	Total	Expected	Hits	Pval	stringsAsFactor		Pathway	Total	Expected	Hits	Pval	stringsAsFactor
regulation of I-kappaB kinase/NF-kappaB cascade	210	0.0882	2	0.0031	FALSE		regulation of I-kappaB kinase/NF-kappaB cascade	210	0.0882	2	0.0031	FALSE
I-kappaB kinase/NF-kappaB cascade	246	0.103	2	0.00423	FALSE		I-kappaB kinase/NF-kappaB cascade	246	0.103	2	0.00423	FALSE
cofactor catabolic process	16	0.00672	1	0.0067	FALSE		cofactor catabolic process	16	0.00672	1	0.0067	FALSE
regulation of cell migration	456	0.191	2	0.014	FALSE		regulation of cell migration	456	0.191	2	0.014	FALSE
negative regulation of DNA binding	37	0.0155	1	0.0154	FALSE		negative regulation of DNA binding	37	0.0155	1	0.0154	FALSE
mitotic spindle organization	40	0.0168	1	0.0167	FALSE		mitotic spindle organization	40	0.0168	1	0.0167	FALSE
regulated secretory pathway	50	0.021	1	0.0208	FALSE		regulated secretory pathway	50	0.021	1	0.0208	FALSE
intrinsic apoptotic signaling pathway in response to DNA damage	51	0.0214	1	0.0212	FALSE		intrinsic apoptotic signaling pathway in response to DNA damage	51	0.0214	1	0.0212	FALSE
heme metabolic process	51	0.0214	1	0.0212	FALSE		heme metabolic process	51	0.0214	1	0.0212	FALSE
nucleus organization	60	0.0252	1	0.0249	FALSE		nucleus organization	60	0.0252	1	0.0249	FALSE
positive regulation of cytokine biosynthetic process	66	0.0277	1	0.0274	FALSE		positive regulation of cytokine biosynthetic process	66	0.0277	1	0.0274	FALSE
regulation of DNA binding	70	0.0294	1	0.029	FALSE		regulation of DNA binding	70	0.0294	1	0.029	FALSE
excretion	72	0.0302	1	0.0299	FALSE		excretion	72	0.0302	1	0.0299	FALSE
protein localization	1850	0.776	3	0.0319	FALSE		protein localization	1850	0.776	3	0.0319	FALSE
negative regulation of binding	78	0.0328	1	0.0323	FALSE		negative regulation of binding	78	0.0328	1	0.0323	FALSE
actin filament-based movement	78	0.0328	1	0.0323	FALSE		actin filament-based movement	78	0.0328	1	0.0323	FALSE
pigment metabolic process	84	0.0353	1	0.0348	FALSE		pigment metabolic process	84	0.0353	1	0.0348	FALSE
endothelial cell proliferation	92	0.0386	1	0.038	FALSE		endothelial cell proliferation	92	0.0386	1	0.038	FALSE
spindle organization	92	0.0386	1	0.038	FALSE		spindle organization	92	0.0386	1	0.038	FALSE
positive regulation of angiogenesis	94	0.0395	1	0.0388	FALSE		positive regulation of angiogenesis	94	0.0395	1	0.0388	FALSE
maintenance of protein location in cell	101	0.0424	1	0.0417	FALSE		maintenance of protein location in cell	101	0.0424	1	0.0417	FALSE
regulation of cytokine biosynthetic process	105	0.0441	1	0.0433	FALSE		regulation of cytokine biosynthetic process	105	0.0441	1	0.0433	FALSE
maintenance of location in cell	112	0.047	1	0.0461	FALSE		maintenance of location in cell	112	0.047	1	0.0461	FALSE
maintenance of protein location	116	0.0487	1	0.0477	FALSE		maintenance of protein location	116	0.0487	1	0.0477	FALSE
cytokine biosynthetic process	118	0.0496	1	0.0485	FALSE		cytokine biosynthetic process	118	0.0496	1	0.0485	FALSE
protein N-linked glycosylation	119	0.05	1	0.049	FALSE
cytokine metabolic process	121	0.0508	1	0.0498	FALSE
negative regulation of sequence-specific DNA binding transcription factor activity	121	0.0508	1	0.0498	FALSE
