## Supplementary Data 10: Brain mirnet_mir_gene for "COVID-19 ORF3a Viroporin Influenced Common and Unique Cellular Signalling Cascades in Lung, Heart and Brain Choroid Plexus Organoids with Additional Enriched MicroRNA Network Analyses for Lung and Brain Tissues"

### Sheet: Final Brain mirnet_mir_gene
mirnet	mir_id	mir_acc	symbol	embl	entrez	experiment	pmid	mirtarbase	tarbase	mirecords	tissue
mirnet-hsa-583	hsa-let-7a-5p	MIMAT0000062	ARL6IP6	ENSG00000177917	151188	CLASH	23622248	1	0	0	Brain
mirnet-hsa-1314	hsa-let-7b-5p	MIMAT0000063	VPS39	ENSG00000166887	23339	Proteomics//pSILAC	18668040	1	1	0	Brain
mirnet-hsa-4154	hsa-mir-15a-5p	MIMAT0000068	CLCC1	ENSG00000121940	23155	CLASH	23622248	1	0	0	Brain
mirnet-hsa-4672	hsa-mir-16-5p	MIMAT0000069	HMOX1	ENSG00000100292	3162	Proteomics//pSILAC	18668040	1	1	0	Brain
mirnet-hsa-10621	hsa-mir-21-5p	MIMAT0000076	TRIM59	ENSG00000213186	286827	Microarray	18591254	1	1	0	Brain
mirnet-hsa-11038	hsa-mir-23a-3p	MIMAT0000078	TRIM59	ENSG00000213186	286827	PAR-CLIP	21572407	1	1	0	Brain
mirnet-hsa-11180	hsa-mir-24-3p	MIMAT0000080	HMOX1	ENSG00000100292	3162	Luciferase reporter assay//Western blot	24854275	1	1	0	Brain
mirnet-hsa-11570	hsa-mir-24-3p	MIMAT0000080	ALG5	ENSG00000120697	29880	Microarray	19748357	1	1	0	Brain
mirnet-hsa-23594	hsa-mir-107	MIMAT0000104	SUN2	ENSG00000100242	25777	PAR-CLIP	21572407|20371350	1	1	0	Brain
mirnet-hsa-27385	hsa-mir-30d-5p	MIMAT0000245	CLCC1	ENSG00000121940	23155	HITS-CLIP	22473208	1	0	0	Brain
mirnet-hsa-30660	hsa-mir-181b-5p	MIMAT0000257	CLCC1	ENSG00000121940	23155	HITS-CLIP	22473208	1	0	0	Brain
mirnet-hsa-34598	hsa-mir-218-5p	MIMAT0000275	HMOX1	ENSG00000100292	3162	Luciferase reporter assay	26876575	1	0	0	Brain
mirnet-hsa-35977	hsa-mir-222-3p	MIMAT0000279	SUN2	ENSG00000100242	25777	CLASH	23622248	1	1	0	Brain
mirnet-hsa-37359	hsa-mir-1-3p	MIMAT0000416	HMOX1	ENSG00000100292	3162	Proteomics	18668040	1	1	0	Brain
mirnet-hsa-39200	hsa-mir-23b-3p	MIMAT0000418	TRIM59	ENSG00000213186	286827	PAR-CLIP	21572407	1	1	0	Brain
mirnet-hsa-40875	hsa-mir-124-3p	MIMAT0000422	HMOX1	ENSG00000100292	3162	Microarray	18668037	1	1	0	Brain
mirnet-hsa-42606	hsa-mir-128-3p	MIMAT0000424	HMOX1	ENSG00000100292	3162	Microarray//PAR-CLIP	17612493|23592263	1	1	0	Brain
mirnet-hsa-49645	hsa-mir-186-5p	MIMAT0000456	TRIM59	ENSG00000213186	286827	PAR-CLIP	22100165|22291592	1	0	0	Brain
mirnet-hsa-78466	hsa-mir-181d-5p	MIMAT0002821	CLCC1	ENSG00000121940	23155	HITS-CLIP	22473208	1	0	0	Brain
mirnet-hsa-96521	hsa-mir-603	MIMAT0003271	ARL6IP6	ENSG00000177917	151188	HITS-CLIP	23824327|23313552	1	0	0	Brain
mirnet-hsa-106133	hsa-mir-542-3p	MIMAT0003389	SUN2	ENSG00000100242	25777	PAR-CLIP	21572407|20371350	1	0	0	Brain
mirnet-hsa-111306	hsa-mir-33a-3p	MIMAT0004506	CLCC1	ENSG00000121940	23155	PAR-CLIP	22012620	1	0	0	Brain
mirnet-hsa-119460	hsa-mir-149-3p	MIMAT0004609	CLCC1	ENSG00000121940	23155	HITS-CLIP	23313552	1	0	0	Brain
mirnet-hsa-438991	hsa-mir-186-3p	MIMAT0004612	SUN2	ENSG00000100242	25777	HITS-CLIP	tarbase	0	1	0	Brain
mirnet-hsa-438992	hsa-mir-1-3p	MIMAT0000416	SUN2	ENSG00000100242	25777	HITS-CLIP, RPF-Seq, RNA-Seq	tarbase	0	1	0	Brain
mirnet-hsa-438993	hsa-mir-221-3p	MIMAT0000278	SUN2	ENSG00000100242	25777	HITS-CLIP, PAR-CLIP	tarbase	0	1	0	Brain
mirnet-hsa-438994	hsa-mir-24-3p	MIMAT0000080	SUN2	ENSG00000100242	25777	HITS-CLIP	tarbase	0	1	0	Brain
mirnet-hsa-439000	hsa-mir-124-3p	MIMAT0000422	SUN2	ENSG00000100242	25777	RNA-Seq	tarbase	0	1	0	Brain
mirnet-hsa-439001	hsa-mir-155-5p	MIMAT0000646	SUN2	ENSG00000100242	25777	RNA-Seq	tarbase	0	1	0	Brain
mirnet-hsa-439270	hsa-let-7b-5p	MIMAT0000063	HMOX1	ENSG00000100292	3162	pSILAC, Microarrays	tarbase	0	1	0	Brain
mirnet-hsa-439271	hsa-mir-155-5p	MIMAT0000646	HMOX1	ENSG00000100292	3162	pSILAC, RNA-Seq, Microarrays	tarbase	0	1	0	Brain
mirnet-hsa-439273	hsa-mir-191-5p	MIMAT0000440	HMOX1	ENSG00000100292	3162	RNA-Seq	tarbase	0	1	0	Brain
mirnet-hsa-439274	hsa-mir-494-3p	MIMAT0002816	HMOX1	ENSG00000100292	3162	RIP-Seq, RNA-Seq	tarbase	0	1	0	Brain
mirnet-hsa-439275	hsa-mir-101-3p	MIMAT0000099	HMOX1	ENSG00000100292	3162	Microarrays	tarbase	0	1	0	Brain
mirnet-hsa-439276	hsa-mir-107	MIMAT0000104	HMOX1	ENSG00000100292	3162	Microarrays	tarbase	0	1	0	Brain
mirnet-hsa-439277	hsa-mir-10b-5p	MIMAT0000254	HMOX1	ENSG00000100292	3162	Microarrays	tarbase	0	1	0	Brain
mirnet-hsa-439284	hsa-mir-221-3p	MIMAT0000278	HMOX1	ENSG00000100292	3162	Microarrays	tarbase	0	1	0	Brain
mirnet-hsa-439285	hsa-mir-23b-3p	MIMAT0000418	HMOX1	ENSG00000100292	3162	Microarrays	tarbase	0	1	0	Brain
mirnet-hsa-439288	hsa-mir-30d-5p	MIMAT0000245	HMOX1	ENSG00000100292	3162	Microarrays	tarbase	0	1	0	Brain
mirnet-hsa-439289	hsa-mir-429	MIMAT0001536	HMOX1	ENSG00000100292	3162	Microarrays	tarbase	0	1	0	Brain
mirnet-hsa-510730	hsa-mir-124-3p	MIMAT0000422	ALG5	ENSG00000120697	29880	HITS-CLIP, Microarrays	tarbase	0	1	0	Brain
mirnet-hsa-510735	hsa-mir-1-3p	MIMAT0000416	ALG5	ENSG00000120697	29880	RPF-Seq, Microarrays	tarbase	0	1	0	Brain
mirnet-hsa-510736	hsa-let-7b-5p	MIMAT0000063	ALG5	ENSG00000120697	29880	Microarrays	tarbase	0	1	0	Brain
mirnet-hsa-510738	hsa-mir-16-5p	MIMAT0000069	ALG5	ENSG00000120697	29880	Microarrays	tarbase	0	1	0	Brain
mirnet-hsa-510739	hsa-mir-31-5p	MIMAT0000089	ALG5	ENSG00000120697	29880	Microarrays	tarbase	0	1	0	Brain
mirnet-hsa-513409	hsa-mir-137	MIMAT0000429	CLCC1	ENSG00000121940	23155	HITS-CLIP	tarbase	0	1	0	Brain
mirnet-hsa-513410	hsa-mir-1-3p	MIMAT0000416	CLCC1	ENSG00000121940	23155	RPF-Seq, RNA-Seq	tarbase	0	1	0	Brain
mirnet-hsa-513411	hsa-let-7b-5p	MIMAT0000063	CLCC1	ENSG00000121940	23155	Microarrays	tarbase	0	1	0	Brain
mirnet-hsa-513412	hsa-mir-124-3p	MIMAT0000422	CLCC1	ENSG00000121940	23155	Microarrays	tarbase	0	1	0	Brain
mirnet-hsa-513413	hsa-mir-128-3p	MIMAT0000424	CLCC1	ENSG00000121940	23155	Microarrays	tarbase	0	1	0	Brain
mirnet-hsa-513415	hsa-mir-155-5p	MIMAT0000646	CLCC1	ENSG00000121940	23155	Microarrays, Chimeric fragments	tarbase	0	1	0	Brain
mirnet-hsa-513418	hsa-mir-429	MIMAT0001536	CLCC1	ENSG00000121940	23155	Microarrays	tarbase	0	1	0	Brain
mirnet-hsa-628626	hsa-mir-1-3p	MIMAT0000416	VPS11	ENSG00000160695	55823	HITS-CLIP	tarbase	0	1	0	Brain
mirnet-hsa-628627	hsa-mir-1-3p	MIMAT0000416	VPS11	ENSG00000280616	55823	HITS-CLIP	tarbase	0	1	0	Brain
mirnet-hsa-628630	hsa-mir-23b-3p	MIMAT0000418	VPS11	ENSG00000160695	55823	RNA-Seq	tarbase	0	1	0	Brain
mirnet-hsa-628631	hsa-mir-23b-3p	MIMAT0000418	VPS11	ENSG00000280616	55823	RNA-Seq	tarbase	0	1	0	Brain
mirnet-hsa-628632	hsa-mir-10b-5p	MIMAT0000254	VPS11	ENSG00000160695	55823	Microarrays	tarbase	0	1	0	Brain
mirnet-hsa-628633	hsa-mir-10b-5p	MIMAT0000254	VPS11	ENSG00000280616	55823	Microarrays	tarbase	0	1	0	Brain
mirnet-hsa-628634	hsa-mir-124-3p	MIMAT0000422	VPS11	ENSG00000160695	55823	Microarrays	tarbase	0	1	0	Brain
mirnet-hsa-628635	hsa-mir-124-3p	MIMAT0000422	VPS11	ENSG00000280616	55823	Microarrays	tarbase	0	1	0	Brain
mirnet-hsa-628638	hsa-mir-191-5p	MIMAT0000440	VPS11	ENSG00000160695	55823	Microarrays	tarbase	0	1	0	Brain
mirnet-hsa-628639	hsa-mir-191-5p	MIMAT0000440	VPS11	ENSG00000280616	55823	Microarrays	tarbase	0	1	0	Brain
mirnet-hsa-628640	hsa-mir-99b-5p	MIMAT0000689	VPS11	ENSG00000160695	55823	Microarrays	tarbase	0	1	0	Brain
mirnet-hsa-628641	hsa-mir-99b-5p	MIMAT0000689	VPS11	ENSG00000280616	55823	Microarrays	tarbase	0	1	0	Brain
mirnet-hsa-655961	hsa-mir-149-5p	MIMAT0000450	VPS39	ENSG00000166887	23339	HITS-CLIP	tarbase	0	1	0	Brain
mirnet-hsa-655973	hsa-mir-494-3p	MIMAT0002816	VPS39	ENSG00000166887	23339	RIP-Seq, RNA-Seq	tarbase	0	1	0	Brain
mirnet-hsa-697340	hsa-mir-139-5p	MIMAT0000250	ARL6IP6	ENSG00000177917	151188	HITS-CLIP	tarbase	0	1	0	Brain
mirnet-hsa-697355	hsa-mir-1-3p	MIMAT0000416	ARL6IP6	ENSG00000177917	151188	RPF-Seq, RNA-Seq	tarbase	0	1	0	Brain
mirnet-hsa-697356	hsa-mir-124-3p	MIMAT0000422	ARL6IP6	ENSG00000177917	151188	Microarrays	tarbase	0	1	0	Brain
mirnet-hsa-697359	hsa-mir-16-5p	MIMAT0000069	ARL6IP6	ENSG00000177917	151188	Microarrays	tarbase	0	1	0	Brain
mirnet-hsa-697363	hsa-mir-7-5p	MIMAT0000252	ARL6IP6	ENSG00000177917	151188	Microarrays	tarbase	0	1	0	Brain
mirnet-hsa-757672	hsa-mir-128-3p	MIMAT0000424	TRIM59	ENSG00000213186	286827	PAR-CLIP	tarbase	0	1	0	Brain
mirnet-hsa-757676	hsa-mir-199a-5p	MIMAT0000231	TRIM59	ENSG00000213186	286827	HITS-CLIP	tarbase	0	1	0	Brain
mirnet-hsa-757684	hsa-mir-30d-5p	MIMAT0000245	TRIM59	ENSG00000213186	286827	PAR-CLIP	tarbase	0	1	0	Brain
mirnet-hsa-757711	hsa-mir-1-3p	MIMAT0000416	TRIM59	ENSG00000213186	286827	RNA-Seq, Microarrays	tarbase	0	1	0	Brain
mirnet-hsa-757712	hsa-let-7b-5p	MIMAT0000063	TRIM59	ENSG00000213186	286827	Microarrays	tarbase	0	1	0	Brain
mirnet-hsa-757713	hsa-mir-10b-5p	MIMAT0000254	TRIM59	ENSG00000213186	286827	Microarrays	tarbase	0	1	0	Brain
mirnet-hsa-757717	hsa-mir-155-5p	MIMAT0000646	TRIM59	ENSG00000213186	286827	Microarrays	tarbase	0	1	0	Brain
mirnet-hsa-757719	hsa-mir-7-5p	MIMAT0000252	TRIM59	ENSG00000213186	286827	Microarrays	tarbase	0	1	0	Brain
