## Supplementary Data 11: Brain node_table_mirnet for "COVID-19 ORF3a Viroporin Influenced Common and Unique Cellular Signalling Cascades in Lung, Heart and Brain Choroid Plexus Organoids with Additional Enriched MicroRNA Network Analyses for Lung and Brain Tissues"

### Sheet: Final Brain node_table_mirnet
Id	Label	Degree	Betweenness
hsa-let-7a-5p	hsa-let-7a-5p	1	0
hsa-let-7b-5p	hsa-let-7b-5p	5	109.069
hsa-mir-15a-5p	hsa-mir-15a-5p	1	0
hsa-mir-16-5p	hsa-mir-16-5p	3	22.3082
hsa-mir-21-5p	hsa-mir-21-5p	1	0
hsa-mir-23a-3p	hsa-mir-23a-3p	1	0
hsa-mir-24-3p	hsa-mir-24-3p	3	14.5249
hsa-mir-107	hsa-mir-107	2	6.58773
hsa-mir-30d-5p	hsa-mir-30d-5p	3	24.5429
hsa-mir-181b-5p	hsa-mir-181b-5p	1	0
hsa-mir-218-5p	hsa-mir-218-5p	1	0
hsa-mir-222-3p	hsa-mir-222-3p	1	0
hsa-mir-1-3p	hsa-mir-1-3p	7	182.04
hsa-mir-23b-3p	hsa-mir-23b-3p	3	16.2669
hsa-mir-124-3p	hsa-mir-124-3p	6	122.917
hsa-mir-128-3p	hsa-mir-128-3p	3	24.5429
hsa-mir-186-5p	hsa-mir-186-5p	1	0
hsa-mir-181d-5p	hsa-mir-181d-5p	1	0
hsa-mir-603	hsa-mir-603	1	0
hsa-mir-542-3p	hsa-mir-542-3p	1	0
hsa-mir-33a-3p	hsa-mir-33a-3p	1	0
hsa-mir-149-3p	hsa-mir-149-3p	1	0
hsa-mir-186-3p	hsa-mir-186-3p	1	0
hsa-mir-221-3p	hsa-mir-221-3p	2	6.58773
hsa-mir-155-5p	hsa-mir-155-5p	4	59.4721
hsa-mir-191-5p	hsa-mir-191-5p	2	4.10551
hsa-mir-494-3p	hsa-mir-494-3p	2	17.156
hsa-mir-101-3p	hsa-mir-101-3p	1	0
hsa-mir-10b-5p	hsa-mir-10b-5p	3	16.2669
hsa-mir-429	hsa-mir-429	2	8.17457
hsa-mir-31-5p	hsa-mir-31-5p	1	0
hsa-mir-137	hsa-mir-137	1	0
hsa-mir-99b-5p	hsa-mir-99b-5p	1	0
hsa-mir-149-5p	hsa-mir-149-5p	1	0
hsa-mir-139-5p	hsa-mir-139-5p	1	0
hsa-mir-7-5p	hsa-mir-7-5p	2	14.4382
hsa-mir-199a-5p	hsa-mir-199a-5p	1	0
ARL6IP6	ARL6IP6	7	141.993
VPS39	VPS39	3	45.4242
CLCC1	CLCC1	13	275.05
HMOX1	HMOX1	17	324.814
TRIM59	TRIM59	12	222.784
ALG5	ALG5	6	64.1266
SUN2	SUN2	9	151.593
VPS11	VPS11	6	61.2159
