## Supplementary Data 13: Lung mirnet_mir_gene for "COVID-19 ORF3a Viroporin Influenced Common and Unique Cellular Signalling Cascades in Lung, Heart and Brain Choroid Plexus Organoids with Additional Enriched MicroRNA Network Analyses for Lung and Brain Tissues"

### Sheet: Final Lung mirnet_mir_gene
mirnet	mir_id	mir_acc	symbol	embl	entrez	experiment	pmid	mirtarbase	tarbase	mirecords	tissue
mirnet-hsa-1314	hsa-let-7b-5p	MIMAT0000063	VPS39	ENSG00000166887	23339	Proteomics//pSILAC	18668040	1	1	0	Lung
mirnet-hsa-4154	hsa-mir-15a-5p	MIMAT0000068	CLCC1	ENSG00000121940	23155	CLASH	23622248	1	0	0	Lung
mirnet-hsa-4672	hsa-mir-16-5p	MIMAT0000069	HMOX1	ENSG00000100292	3162	Proteomics//pSILAC	18668040	1	1	0	Lung
mirnet-hsa-11180	hsa-mir-24-3p	MIMAT0000080	HMOX1	ENSG00000100292	3162	Luciferase reporter assay//Western blot	24854275	1	1	0	Lung
mirnet-hsa-11570	hsa-mir-24-3p	MIMAT0000080	ALG5	ENSG00000120697	29880	Microarray	19748357	1	1	0	Lung
mirnet-hsa-13187	hsa-mir-26b-5p	MIMAT0000083	HMOX1	ENSG00000100292	3162	Microarray	19088304	1	1	0	Lung
mirnet-hsa-24755	hsa-mir-196a-5p	MIMAT0000226	HMOX1	ENSG00000100292	3162	Luciferase reporter assay//qRT-PCR//Western blot	20127796	1	0	0	Lung
mirnet-hsa-30204	hsa-mir-181a-5p	MIMAT0000256	CLCC1	ENSG00000121940	23155	HITS-CLIP	22473208	1	1	0	Lung
mirnet-hsa-30414	hsa-mir-181a-5p	MIMAT0000256	ARL6IP6	ENSG00000177917	151188	Microarray	17612493	1	1	0	Lung
mirnet-hsa-35977	hsa-mir-222-3p	MIMAT0000279	SUN2	ENSG00000100242	25777	CLASH	23622248	1	1	0	Lung
mirnet-hsa-37359	hsa-mir-1-3p	MIMAT0000416	HMOX1	ENSG00000100292	3162	Proteomics	18668040	1	1	0	Lung
mirnet-hsa-45047	hsa-mir-142-3p	MIMAT0000434	ARL6IP6	ENSG00000177917	151188	Microarray	17612493	1	1	0	Lung
mirnet-hsa-65162	hsa-mir-331-3p	MIMAT0000760	VPS11	ENSG00000160695	55823	CLASH	23622248	1	1	0	Lung
mirnet-hsa-66644	hsa-mir-335-5p	MIMAT0000765	HMOX1	ENSG00000100292	3162	Microarray	18185580	1	1	0	Lung
mirnet-hsa-67521	hsa-mir-335-5p	MIMAT0000765	VPS39	ENSG00000166887	23339	Microarray	18185580	1	1	0	Lung
mirnet-hsa-67570	hsa-mir-335-5p	MIMAT0000765	SUN2	ENSG00000100242	25777	HITS-CLIP	23824327	1	0	0	Lung
mirnet-hsa-438992	hsa-mir-1-3p	MIMAT0000416	SUN2	ENSG00000100242	25777	HITS-CLIP, RPF-Seq, RNA-Seq	tarbase	0	1	0	Lung
mirnet-hsa-438993	hsa-mir-221-3p	MIMAT0000278	SUN2	ENSG00000100242	25777	HITS-CLIP, PAR-CLIP	tarbase	0	1	0	Lung
mirnet-hsa-438994	hsa-mir-24-3p	MIMAT0000080	SUN2	ENSG00000100242	25777	HITS-CLIP	tarbase	0	1	0	Lung
mirnet-hsa-438996	hsa-mir-331-3p	MIMAT0000760	SUN2	ENSG00000100242	25777	HITS-CLIP	tarbase	0	1	0	Lung
mirnet-hsa-439001	hsa-mir-155-5p	MIMAT0000646	SUN2	ENSG00000100242	25777	RNA-Seq	tarbase	0	1	0	Lung
mirnet-hsa-439270	hsa-let-7b-5p	MIMAT0000063	HMOX1	ENSG00000100292	3162	pSILAC, Microarrays	tarbase	0	1	0	Lung
mirnet-hsa-439271	hsa-mir-155-5p	MIMAT0000646	HMOX1	ENSG00000100292	3162	pSILAC, RNA-Seq, Microarrays	tarbase	0	1	0	Lung
mirnet-hsa-439281	hsa-mir-20a-5p	MIMAT0000075	HMOX1	ENSG00000100292	3162	Microarrays	tarbase	0	1	0	Lung
mirnet-hsa-439284	hsa-mir-221-3p	MIMAT0000278	HMOX1	ENSG00000100292	3162	Microarrays	tarbase	0	1	0	Lung
mirnet-hsa-439286	hsa-mir-29c-3p	MIMAT0000681	HMOX1	ENSG00000100292	3162	Microarrays	tarbase	0	1	0	Lung
mirnet-hsa-439289	hsa-mir-429	MIMAT0001536	HMOX1	ENSG00000100292	3162	Microarrays	tarbase	0	1	0	Lung
mirnet-hsa-510735	hsa-mir-1-3p	MIMAT0000416	ALG5	ENSG00000120697	29880	RPF-Seq, Microarrays	tarbase	0	1	0	Lung
mirnet-hsa-510736	hsa-let-7b-5p	MIMAT0000063	ALG5	ENSG00000120697	29880	Microarrays	tarbase	0	1	0	Lung
mirnet-hsa-510738	hsa-mir-16-5p	MIMAT0000069	ALG5	ENSG00000120697	29880	Microarrays	tarbase	0	1	0	Lung
mirnet-hsa-513391	hsa-mir-126-5p	MIMAT0000444	CLCC1	ENSG00000121940	23155	HITS-CLIP	tarbase	0	1	0	Lung
mirnet-hsa-513395	hsa-mir-200b-3p	MIMAT0000318	CLCC1	ENSG00000121940	23155	HITS-CLIP	tarbase	0	1	0	Lung
mirnet-hsa-513396	hsa-mir-200c-3p	MIMAT0000617	CLCC1	ENSG00000121940	23155	HITS-CLIP	tarbase	0	1	0	Lung
mirnet-hsa-513410	hsa-mir-1-3p	MIMAT0000416	CLCC1	ENSG00000121940	23155	RPF-Seq, RNA-Seq	tarbase	0	1	0	Lung
mirnet-hsa-513411	hsa-let-7b-5p	MIMAT0000063	CLCC1	ENSG00000121940	23155	Microarrays	tarbase	0	1	0	Lung
mirnet-hsa-513415	hsa-mir-155-5p	MIMAT0000646	CLCC1	ENSG00000121940	23155	Microarrays, Chimeric fragments	tarbase	0	1	0	Lung
mirnet-hsa-513418	hsa-mir-429	MIMAT0001536	CLCC1	ENSG00000121940	23155	Microarrays	tarbase	0	1	0	Lung
mirnet-hsa-628626	hsa-mir-1-3p	MIMAT0000416	VPS11	ENSG00000160695	55823	HITS-CLIP	tarbase	0	1	0	Lung
mirnet-hsa-628627	hsa-mir-1-3p	MIMAT0000416	VPS11	ENSG00000280616	55823	HITS-CLIP	tarbase	0	1	0	Lung
mirnet-hsa-655962	hsa-mir-19a-3p	MIMAT0000073	VPS39	ENSG00000166887	23339	HITS-CLIP	tarbase	0	1	0	Lung
mirnet-hsa-655965	hsa-mir-34a-5p	MIMAT0000255	VPS39	ENSG00000166887	23339	HITS-CLIP	tarbase	0	1	0	Lung
mirnet-hsa-697339	hsa-mir-126-5p	MIMAT0000444	ARL6IP6	ENSG00000177917	151188	PAR-CLIP	tarbase	0	1	0	Lung
mirnet-hsa-697344	hsa-mir-26a-5p	MIMAT0000082	ARL6IP6	ENSG00000177917	151188	PAR-CLIP, Microarrays	tarbase	0	1	0	Lung
mirnet-hsa-697345	hsa-mir-26b-5p	MIMAT0000083	ARL6IP6	ENSG00000177917	151188	PAR-CLIP	tarbase	0	1	0	Lung
mirnet-hsa-697349	hsa-mir-34a-5p	MIMAT0000255	ARL6IP6	ENSG00000177917	151188	Microarrays	tarbase	0	1	0	Lung
mirnet-hsa-697355	hsa-mir-1-3p	MIMAT0000416	ARL6IP6	ENSG00000177917	151188	RPF-Seq, RNA-Seq	tarbase	0	1	0	Lung
mirnet-hsa-697359	hsa-mir-16-5p	MIMAT0000069	ARL6IP6	ENSG00000177917	151188	Microarrays	tarbase	0	1	0	Lung
mirnet-hsa-697363	hsa-mir-7-5p	MIMAT0000252	ARL6IP6	ENSG00000177917	151188	Microarrays	tarbase	0	1	0	Lung
mirnet-hsa-757676	hsa-mir-199a-5p	MIMAT0000231	TRIM59	ENSG00000213186	286827	HITS-CLIP	tarbase	0	1	0	Lung
mirnet-hsa-757678	hsa-mir-200b-3p	MIMAT0000318	TRIM59	ENSG00000213186	286827	HITS-CLIP	tarbase	0	1	0	Lung
mirnet-hsa-757679	hsa-mir-200c-3p	MIMAT0000617	TRIM59	ENSG00000213186	286827	HITS-CLIP	tarbase	0	1	0	Lung
mirnet-hsa-757680	hsa-mir-20a-5p	MIMAT0000075	TRIM59	ENSG00000213186	286827	PAR-CLIP	tarbase	0	1	0	Lung
mirnet-hsa-757690	hsa-mir-34a-5p	MIMAT0000255	TRIM59	ENSG00000213186	286827	Microarrays	tarbase	0	1	0	Lung
mirnet-hsa-757711	hsa-mir-1-3p	MIMAT0000416	TRIM59	ENSG00000213186	286827	RNA-Seq, Microarrays	tarbase	0	1	0	Lung
mirnet-hsa-757712	hsa-let-7b-5p	MIMAT0000063	TRIM59	ENSG00000213186	286827	Microarrays	tarbase	0	1	0	Lung
mirnet-hsa-757717	hsa-mir-155-5p	MIMAT0000646	TRIM59	ENSG00000213186	286827	Microarrays	tarbase	0	1	0	Lung
mirnet-hsa-757719	hsa-mir-7-5p	MIMAT0000252	TRIM59	ENSG00000213186	286827	Microarrays	tarbase	0	1	0	Lung
