## Supplementary Data 14: Lung node_table_mirnet for "COVID-19 ORF3a Viroporin Influenced Common and Unique Cellular Signalling Cascades in Lung, Heart and Brain Choroid Plexus Organoids with Additional Enriched MicroRNA Network Analyses for Lung and Brain Tissues"

### Sheet: Final Lung node_table_mirnet
Id	Label	Degree	Betweenness
hsa-let-7b-5p	hsa-let-7b-5p	5	49.2196
hsa-mir-15a-5p	hsa-mir-15a-5p	1	0
hsa-mir-16-5p	hsa-mir-16-5p	3	14.461
hsa-mir-24-3p	hsa-mir-24-3p	3	7.49452
hsa-mir-26b-5p	hsa-mir-26b-5p	2	9.16496
hsa-mir-196a-5p	hsa-mir-196a-5p	1	0
hsa-mir-181a-5p	hsa-mir-181a-5p	2	5.40635
hsa-mir-222-3p	hsa-mir-222-3p	1	0
hsa-mir-1-3p	hsa-mir-1-3p	7	116.888
hsa-mir-142-3p	hsa-mir-142-3p	1	0
hsa-mir-331-3p	hsa-mir-331-3p	2	2.33889
hsa-mir-335-5p	hsa-mir-335-5p	3	20.5717
hsa-mir-221-3p	hsa-mir-221-3p	2	3.52206
hsa-mir-155-5p	hsa-mir-155-5p	4	33.7413
hsa-mir-20a-5p	hsa-mir-20a-5p	2	5.75742
hsa-mir-29c-3p	hsa-mir-29c-3p	1	0
hsa-mir-429	hsa-mir-429	2	6.02817
hsa-mir-126-5p	hsa-mir-126-5p	2	5.40635
hsa-mir-200b-3p	hsa-mir-200b-3p	2	2.47222
hsa-mir-200c-3p	hsa-mir-200c-3p	2	2.47222
hsa-mir-19a-3p	hsa-mir-19a-3p	1	0
hsa-mir-34a-5p	hsa-mir-34a-5p	3	22.6102
hsa-mir-26a-5p	hsa-mir-26a-5p	1	0
hsa-mir-7-5p	hsa-mir-7-5p	2	5.44524
hsa-mir-199a-5p	hsa-mir-199a-5p	1	0
VPS39	VPS39	4	38.3471
CLCC1	CLCC1	9	95.7804
HMOX1	HMOX1	12	154.24
ALG5	ALG5	4	11.484
ARL6IP6	ARL6IP6	9	109.977
SUN2	SUN2	7	72.3046
VPS11	VPS11	2	7.58384
TRIM59	TRIM59	9	95.2827
