## Supplementary Data 15: Brain_mirnet_enrichment_ORF3a int proteins for "COVID-19 ORF3a Viroporin Influenced Common and Unique Cellular Signalling Cascades in Lung, Heart and Brain Choroid Plexus Organoids with Additional Enriched MicroRNA Network Analyses for Lung and Brain Tissues"

### Sheet: mirnet_enrichment
Pathway	Total	Expected	Hits	Pval	FDR
intracellular protein transport	793	53.3	89	9.78e-07	2.44e-05							interaction with host
tube morphogenesis	347	23.3	46	7.38e-06	0.000148
viral reproductive process	597	40.2	68	1.2e-05	0.0002
cellular macromolecule catabolic process	849	57.1	87	4.54e-05	0.000445
regulation of cellular protein metabolic process	1560	105	138	0.000355	0.00118
macromolecule catabolic process	1070	72	100	0.000426	0.00129
regulation of kinase activity	743	50	73	0.000645	0.00171
regulation of transferase activity	768	51.7	75	0.000649	0.00171
intracellular transport	1510	101	132	0.0008	0.00194
gliogenesis	176	11.8	23	0.00165	0.0033
protein transport	1400	94.2	121	0.00211	0.00398
regulation of cell cycle	886	59.6	81	0.00268	0.00454
protein import into nucleus	228	15.3	27	0.00295	0.00471
establishment of protein localization	1460	97.9	124	0.00296	0.00471
response to light stimulus	229	15.4	27	0.00314	0.00476
positive regulation of cell cycle	113	7.6	16	0.00361	0.0051
G1/S transition of mitotic cell cycle	209	14.1	25	0.00362	0.0051
nuclear import	232	15.6	27	0.00376	0.00522
interaction with host	426	28.7	43	0.00495	0.00643
negative regulation of cell cycle	520	35	50	0.00664	0.00763
protein localization	1850	124	150	0.00686	0.00771
protein polyubiquitination	177	11.9	21	0.00795	0.00855
negative regulation of apoptotic process	679	45.7	62	0.00834	0.0086
regulation of protein modification process	1250	83.9	105	0.00889	0.00898
